# Heterogeneity of Inflammation-associated Synovial Fibroblasts in Rheumatoid Arthritis and Its Drivers

**DOI:** 10.1101/2022.02.28.482131

**Authors:** Melanie H Smith, Vianne R Gao, Michail Schizas, Alejandro Kochen, Edward F DiCarlo, Susan M Goodman, Thomas M Norman, Laura T Donlin, Christina S Leslie, Alexander Y Rudensky

**Affiliations:** Division of Rheumatology, Department of Medicine, Hospital for Special Surgery, New York, NY 10021, USA; Howard Hughes Medical Institute and Immunology Program at Sloan Kettering Institute, Ludwig Center for Cancer Immunotherapy, Memorial Sloan Kettering Cancer Center, New York, NY 10065, USA; Computational and Systems Biology Program, Memorial Sloan Kettering Cancer Center, New York, NY 10065, USA; Arthritis and Tissue Degeneration Program and the David Z. Rosensweig Genomics Research Center, Hospital for Special Surgery, New York, NY 10021, USA; Department of Pathology and Laboratory Medicine, Hospital for Special Surgery, New York, NY 10021, USA; Weill Cornell Medical College and Graduate School, New York, NY 10021, USA

## Abstract

Inflammation of non-barrier immunologically quiescent tissues is associated with a massive influx of blood-borne innate and adaptive immune cells. Cues from the latter are likely to alter and expand the spectrum of states observed in cells that are constitutively resident. However, local communications between immigrant and resident cell types in human inflammatory disease remain poorly understood. Here, we explored heterogeneity of synovial fibroblasts (FLS) in inflamed joints of rheumatoid arthritis (RA) patients using paired single cell RNA and ATAC sequencing (scRNA/ATAC-seq), multiplexed imaging, and spatial transcriptomics along with *in vitro* modeling of cell extrinsic factor signaling. These analyses suggest that local exposures to myeloid and T cell derived cytokines, TNFα, IFNγ, IL-1β, or lack thereof, drive six distinct FLS states some of which closely resemble fibroblast states in other disease-affected tissues including skin and colon. Our results highlight a role for concurrent, spatially distributed cytokine signaling within the inflamed synovium.

---

Rheumatoid arthritis (RA), a systemic autoimmune disease with predominantly articular manifestations, is characterized by hyperplasia of both the synovial lining, which interfaces the synovial sublining and the synovial fluid-filled joint space, as well as the synovial sublining, which exhibits increased vascularization and an influx of leukocytes. Both the lining and sublining fibroblast-like synoviocytes (FLS) undergo proliferation and activation, assuming a state, in which they stimulate angiogenesis, produce pro-inflammatory cytokines and chemokines, and invade adjacent articular cartilage and bone^1^. Expression of MHC class II molecules by activated FLS is associated with synovial inflammation^2,3^ and their expression by lining FLS correlates with active disease^4^. HLA-DR^+^ FLS expression of soluble mediators, including the proinflammatory cytokines IL-6 and IL-15, and chemokines CCL2, CXCL9, and CXCL12 along with adhesion molecules such as ICAM1 and VCAM1 suggests that these features of FLS might be imparted by their interactions with leukocytes^2^. In support of this possibility, prior *in vitro* studies have shown that HLA-DR^+^ FLS are capable of presenting antigens to CD4^+^ T cells^5–7^. Furthermore, production of the aforementioned proinflammatory chemokines by FLS likely acts as a feedforward mechanism to further facilitate recruitment of diverse immune cell types expressing the corresponding receptors. Indeed, a recent study of the overall cellular makeup of synovial tissue from RA patients using single cell RNA sequencing (scRNA-seq) analysis identified a diverse mix of migratory and resident cell types of hematopoietic and non-hematopoietic origin including different CD4 and CD8 T cell subsets, myeloid cells, and FLS^2^. These observations suggest that states of FLS activation and differentiation are likely modulated by diverse innate and adaptive immune cell types found in inflamed joints of RA patients and that this modulation factors prominently in the disease pathogenesis.

Thus, we sought to undertake an in-depth investigation of the spectrum of FLS states induced in the inflamed RA synovium and potential drivers underlying the observed FLS heterogeneity through paired scRNA and assay for transposase-accessible chromatin with sequencing (scRNA/ATAC-seq) and *in vitro* modeling of FLS transcriptional responses to key immune cell-derived proinflammatory cytokines. We then mapped the spatial distribution of FLS heterogeneity and transcriptional responses by employing spatial transcriptomic (ST) analyses as well as multiplex imaging. Our studies suggest that spatially constrained FLS responses to three major leukocyte-derived cytokines, TNFα, IFNγ, and IL-1β, or lack thereof, drive the formation of six distinct FLS states associated with synovial inflammation in RA.
