## Supplemental Table 2 for "Heterogeneity of Inflammation-associated Synovial Fibroblasts in Rheumatoid Arthritis and Its Drivers"

### Sheet: Clusters
6 - HLA-DR+ lining	7 - VEGFC lining	4 - VCAM1, HLA-DR+ lining	9 - DAPK1, HLA-DR+ lining	2 - XYLT1, VEGFC lining	12 - HLA-DR+ intermed	14 - HLA-DR+ intermed	11 - ANK3, APOE intermed	3 - APOE, CXCL12, STAT1 sublining	0 - APOE, CXCL12 sublining	5 - DCN, ASPN, THY1, HLA-DR+ sublining	1 - JUN, FOS, KLF6, HLA-DR+ sublining	10 - CCL2, JAK2 sublining	8 - BGN, ASPN, THY1 Sublining	13 - PI16, MFAP5, THY1 sublining
MMP3	PRG4	MMP3	MMP3	XYLT1	CHI3L2	TIMP1	LRP1B	SOD2	APOE	PLA2G2A	XIST	NAMPT	COL1A1	PI16
TIMP3	MMP1	CRTAC1	ZNF385B	ITGB8	CLU	CHI3L1	PLCB1	PRKG1	CXCL12	IGFBP4	KAZN	DEC1	COL3A1	MFAP5
CLU	TIMP3	FN1	ITGB8	ITGBL1	CRTAC1	BGN	ADGRB3	APOE	TMEM108	DCN	FOSB	TNC	SPARC	FBN1
PRG4	XYLT1	CLU	SOX5	SOX5	PLA2G2A	HLA.B	ANK3	CXCL12	PTGDS	CCN5	JUN	SOD2	AEBP1	NAV3
FN1	FN1	TIMP3	CRTAC1	ANK3	HTRA1	PCOLCE	PDE1A	FKBP5	ARHGAP24	SFRP1	NFATC2	ATF3	BGN	VCAN
TNFAIP6	ITGB8	HTRA1	CLU	LINC01060	HLA.DRB1	TNC	SLIT2	TMEM108	DCLK1	KAZN	COL14A1	AP002518.2	COL6A3	CFD
CRTAC1	ITGBL1	MMP1	DAPK1	SEMA5A	MGP	HLA.DRB1	NTNG1	SDK1	MIR99AHG	SERPINF1	AC099560.1	WTAP	COL6A1	CCDC80
HTRA1	CRTAC1	TNFAIP6	ANK3	ZNF385B	LUM	CCN2	ITGBL1	EXT1	RORA	ASPN	BNC2	ELL2	IGFBP7	ZEB1
MMP1	ANK3	ITGB8	TIMP3	VEGFC	FN1	CD63	PRKG1	SYNPO2	FKBP5	COL14A1	EMP1	CCL2	COL1A2	EBF2
HLA.B	SOX5	HLA.B	KYNU	MMP1	CFB	HLA.C	LINC01965	PLCB1	KAZN	CFD	CACNA1C	TIPARP	COL6A2	NEGR1
PLA2G2A	SEMA5A	PRG4	RERG	TMEM196	CD74	SPARC	EXT1	COL6A3	RBMS3	VCAN	HLA.DRB1	DCLK1	SERPINF1	PLPP1
HLA.C	ZNF385B	HLA.C	TMEM196	CLIC5	HLA.B	CD74	MECOM	PLCG2	SSBP2	CHI3L1	VCAN	CD44	COL5A2	TRIO
HLA.A	CLIC5	ANK3	PSD3	ERRFI1	HLA.DRA	PPIB	ARHGAP20	PTGDS	PRKG1	PLPP1	DPYSL3	RND3	VCAN	IGFBP5
LBP	LINC01060	ZNF385B	MAGI2	STEAP4	ITM2B	VKORC1	MIR99AHG	AP002518.2	SYNPO2	DPT	SETBP1	FKBP5	CDH11	IGFBP6
ITM2B	VEGFC	SOX5	FN1	FGF10	HLA.C	CEMIP	ERBB4	WTAP	BICC1	IGF1	KLF6	CAMK2D	EMILIN1	TGFBR3
HLA.DRB1	TMEM196	LINC01060	PPM1L	SORBS2	PRELP	HLA.A	MGAT4C	RORA	LDB2	EFEMP1	CCNL1	RORA	MMP2	PCSK5
CFB	THBS4	CFB	XIST	CTTNBP2	HLA.DPB1	COL3A1	DLC1	ADAMTSL3	PLCB1	SCG2	BICC1	NFATC2	ASPN	COL1A1
LUM	SEMA3C	HLA.A	PDGFC	PSD3	PCOLCE	FN1	DIAPH2	PDE1A	MECOM	PDGFRL	IGFBP4	YBX3	BICC1	FBLN2
SRGN	SPARCL1	TIMP1	CHI3L2	KYNU	DCN	IGFBP7	APOE	STEAP4	VCAN	FBLN1	ZFP36	NFIL3	THBS2	DCLK1
THBS4	PCSK6	CYP1B1	ADGRB3	FN1	C1R	HLA.DRA	CDK14	ADCY1	CAMK2D	RARRES1	IER2	CEBPD	CACNA1C	EHBP1
TREM1	FGF10	THBS4	SIPA1L1	PLCB1	B2M	COL6A3	EPHA3	PTPRG	LAMB1	GSN	ANKRD28	NNMT	COL5A1	THY1
INHBA	CLU	RGCC	HLA.DRB1	TIMP3	VIM	B2M	NAALADL2	CEMIP	SVIL	APOE	CHI3L1	ERRFI1	MXRA5	ADAMTS5
SPARCL1	MMP3	HLA.DRB1	LINC01239	SIPA1L1	TREM1	LUM	ADCY1	ROBO1	PLCG2	CXCL12	AC105402.3	JUN	COL8A1	AKAP12
MGP	DAPK1	ITGBL1	CSGALNACT1	NEAT1	OGN	CD81	SEMA3A	ITGB8	AP002518.2	SETBP1	RFX2	TMEM108	CYP7B1	TNXB
EMP3	NTN4	VCAM1	CFB	CREB5	GALNT15	NUCB2	SOX5	LAMB1	FGF14	COMP	NR4A1	CXCL12	TGFBI	PXDNL
RGCC	SORBS2	PLA2G2A	ITGBL1	EXT1	C1S	MMP1	GULP1	FGF14	GLIS3	LUM	GPC6	SAMD4A	SETBP1	CD248
CD9	NEAT1	KYNU	CUX1	MAGI2	TNXB	SSR4	ROBO1	SVIL	RHOBTB3	PRSS23	GEM	BICC1	BNC2	SMURF2
TIMP1	UAP1	CHI3L2	ZBTB7C	PRKG1	HLA.A	DPT	DYNC2H1	TSHZ2	ZFPM2	MMP2	FOS	JAK2	THY1	PCOLCE2
B2M	FAM49A	VEGFC	VEGFC	SCARA5	HLA.DPA1	CHI3L2	ZNF385B	NAALADL2	NTNG1	C3	MTRNR2L8	UGDH	NLGN4X	LGR4
CFI	KYNU	PSD3	SORBS2	ZBTB7C	SRGN	ANKH	XYLT1	GPC6	RBPJ	CST3	CD44	ANGPTL4	COL16A1	C1QTNF3
HBEGF	ERRFI1	DAPK1	CAMK1D	SEMA3C	HSPA5	SERPINF1	AL365295.1	LDB2	RAD51B	SRPX	ANK2	ANK2	TNC	ROBO2
NUCB2	CTTNBP2	TREM1	ERRFI1	UAP1	CD9	SMOC2	FOXP2	SAMD12	KCND2	HLA.DRB1	DPT	UGCG	DPT	PTGIS
PROCR	IGFBP5	CLIC5	SOX6	PCSK6	TGFBI	AEBP1	LINC01060	LRMDA	FTO	JUN	CDH11	PNRC1	FRMD6	MARCKS
BST2	SCARA5	LBP	PDLIM5	EPB41L1	ASPN	HTRA1	CAMK2D	MECOM	APBB2	XIST	JUNB	IRF1	KLF6	FSTL1
CD55	COLEC12	MAGI2	LINC01411	LRP1B	NUCB2	PPIC	EBF1	ABI3BP	NAALADL2	OGN	MCL1	SYNPO2	SERPINH1	DOCK4
PDIA3	HTRA1	ERBB4	MAMDC2	DAPK1	ECRG4	SOD3	SIPA1L1	RERG	EFNA5	REV3L	PDE4D	PRKG1	DCN	SEMA3C
PDGFC	ZBTB7C	UAP1	SAT1	ANTXR2	SOD3	CALR	VEGFC	NTNG1	FOXP2	GAS1	HLA.DRA	FOSB	LUM	GUCY1A2
HLA.DRA	SEMA3A	VKORC1	GFPT2	BCAT1	MAMDC2	COL1A1	PRKN	COL14A1	MYCBP2	AEBP1	PLPP1	RUNX1	OLFML2B	LINC00882
HAS1	DIRC3	PDGFC	CDON	CDK14	COL6A2	ISLR	MAPK10	LINC01965	NOX4	FOS	SERPINF1	OSMR	GPC6	PRRX1
HSPA5	MAGI2	TMEM196	UAP1	ZSWIM6	TMEM59	PDIA3	NPEPPS	TMEM196	AF117829.1	MTRNR2L8	PDGFRA	GEM	PDGFRA	NOVA1
KYNU	STEAP4	LINC01411	NCOA7	SEMA3A	AC105402.3	HLA.DPB1	SORBS2	DCLK1	KCNT2	NOVA1	KCNQ1OT1	SSBP2	CCN5	TGFBR2
CXCL1	ERC1	TNC	ANXA1	CEMIP	XIST	IFI6	ZNF608	AL365295.1	EBF1	VIM	AFF4	SVIL	COL14A1	NHSL1
NTN4	VCAM1	CD74	GMDS	SH3PXD2A	LINC01411	RCN3	PLCG2	IMMP2L	ZBTB16	MFAP4	MMP19	KLF9	CTSK	DCN
CD164	PSD3	LUM	NTN4	EPHA6	CD151	PDIA6	TMEM196	MT2A	IMMP2L	PTGFR	AC007319.1	CHST11	NFATC2	NTM
CD63	GPX3	FGF10	SOD2	MT2A	F5	PRDX4	VAV3	WWOX	ADGRB3	CHI3L2	AC020916.1	LDB2	RUNX1	FHOD3
APLP2	EPHA6	SORBS2	UST	CRTAC1	DPT	CFI	CTTNBP2	STAT1	PHF14	HSPA5	COL8A1	SOCS3	GGT5	EMILIN2
HLA.DPA1	MTUS2	ENPP1	CD74	GABRB1	LAPTM4A	LY6E	SYNPO2	LMO4	ABI3BP	BICC1	RUNX1	FOXO3	IGFBP4	PLPP3
VKORC1	GPR1	SEMA3A	TNC	SLIT2	PDIA3	NPC2	UST	CDK14	STXBP5	MARCKS	FBLN1	CCNL1	OGN	CELF2
LINC01411	ADAMTS5	HLA.DRA	SLC39A14	PRG4	PSAP	TGFBI	ENAH	CAMK2D	RUNX1T1	PCSK5	ITPRIP	RBMS3	HMCN1	BICC1
CD74	APLP2	ITM2B	TRPS1	FOXO1	ANGPTL2	SERPINE1	RORA	AC005062.1	LINC01482	AL357873.1	SGCD	ARHGAP24	MAP4K4	CHL1
VCAM1	BCAT1	CSGALNACT1	CREB5	ERC1	AQP1	HSPA5	LRMDA	ZBTB16	LHFPL6	HSP90AB1	NFKBIZ	EFNA5	POSTN	PHLDB2
ZNF385B	AC008691.1	MT2A	BCAT1	FAM49A	SPARCL1	LRP1B	NHS	ENAH	PLD1	C1R	GLIS3	SAT1	DGKI	HTRA3
HSP90B1	PDLIM5	GOLM1	FOXO1	PDE1A	SERPING1	HSP90B1	ARHGAP28	LPAR1	CELF2	AC099560.1	RSPO2	FGF14	GEM	FBLN1
TMEM59	CREB5	CXCL1	GPRC5A	USP53	PRG4	CERCAM	MBD5	CCL2	PARD3	GAS6	HMCN1	FNDC3B	CD99	LAMA2
ENPP1	HLA.C	CAV1	RGCC	ADAMTS16	TIMP3	CFB	KHDRBS3	MAMDC2	NPAS3	OLFML3	NAMPT	HAS1	MARCKS	STK32B
SLC7A2	TNFAIP6	ERRFI1	MAML2	AC084816.1	RETREG1	DEC1	LINC02224	MIR99AHG	ARHGEF3	IGFBP7	MAP4K4	NAALADL2	SFRP4	ADGRD1
HLA.DPB1	SIPA1L1	B2M	ANKRD28	PLXDC2	CALR	CTSK	PPM1L	TMSB4X	BMPER	TMEM176A	SYNE1	CACNA1C	CHI3L1	C1orf21
LAPTM4A	PPM1L	TWISTNB	GABRB1	GLCCI1	CAV1	HLA.DPA1	PCDH9	CTTNBP2	TSHZ2	SMOC1	TANC2	FRMD6	ITGB1	RBMS3
CD68	UGP2	GABRA4	NFATC2	ERBB4	MMP3	BSG	ERRFI1	LINC01060	FTX	AC105402.3	RUNX1T1	ZFP36	CHI3L2	COL5A1
ITGB8	HBEGF	RERG	LINC01060	ADCY1	CADM3	COL6A2	KAZN	DIAPH2	PTPN13	PLTP	SNX9	MCL1	MDK	SFRP4
C1R	COL4A1	STEAP4	FOSB	PPM1L	NBL1	VCAM1	LINC01473	MSC.AS1	ROBO1	C1S	MMP3	LAMB1	ANKRD28	EDIL3
CYP1B1	PDGFC	NUCB2	CEMIP	USP9Y	HLA.DMA	ECM1	DPYD	LINC01482	NFIB	SNX9	ADGRB3	ADK	PRSS23	TMSB10
CD151	SH3PXD2A	HLA.DPB1	PTPRD	COLEC12	RGCC	COL6A1	FGF10.AS1	NOX4	MBD5	FBN1	EGR1	CYP7B1	EMP1	ANXA2
AC105402.3	GLCCI1	LTBP3	ID2	AC005062.1	ITGB8	LMAN2	ZBTB16	DLC1	SRGAP1	FNDC1	CCN5	PHLDA1	CST3	FREM1
HLA.F	GALNT10	ANXA1	LRMDA	DAB2	ISLR	ADAMTSL3	ITGB8	SIPA1L1	COL14A1	THY1	GLI3	SRGAP1	SGIP1	CPE
GOLM1	AP002370.2	PGF	ANKH	LMO4	EFEMP1	CCN1	PTGDS	LINC01088	AHR	SELENOP	UGDH	EPB41L2	OLFML3	PDE7B
APP	FOXO1	PSAP	RETREG1	THBS4	BGN	MAN2A1	FGF10	SLCO3A1	ANGPT1	PDGFRA	ADK	ITPKC	VIM	LGALS1
SLC39A14	CAV1	COL4A1	DEC1	ZEB2	S100A6	COL1A2	EFNA5	UTY	ADK	SMOC2	PDLIM3	ZFP36L1	RCN3	BBOX1.AS1
DAPK1	USP53	CD68	FOXP1	DIRC3	CFI	PLOD2	UNC5C	CHST11	SLC9A9	SERPING1	SOCS3	MT2A	SOX4	IGF1
RPN2	UST	NTN4	CTTNBP2	DLC1	HSP90AB1	RARRES2	PRDM6	MAML2	ARHGAP42	KAZN.AS1	SERPINE1	PTPRG	RUNX2	ACKR3
SYN3	ZSWIM6	BST2	C11orf96	COL4A1	CANX	CLU	FOXO3		DLG2	SH3RF3	ASPN	CTNNB1	MCC	TMSB4X
DEFB1	PLXDC2	SLC7A2	GULP1	CDON	TMBIM6	EFEMP2	STEAP4		DIAPH2	TMEM176B	LDB2	PDLIM3	EPAS1	LINC02511
PDIA6	CYP1B1	APLP2	SASH1	NTN4	PDE4D	CD151	PPARG		NFIA	EPHX1	FOXN3	CYTH3	SERPINE1	CHRDL1
PSAP	EMP3	CD151	FAM49A	AUTS2	RERG	CD59	MSC.AS1		MED13L	FOSB	ENAH	GADD45B	CERCAM	PROCR
KCNQ5	EPB41L1	INHBA	GLCCI1	LINC00607	PDPN	LTBP1	SSBP2		CHST11	TGFBR2	PCSK5	NFKBIA	PDE3A	ODF2L
MTRNR2L8	GULP1		LRRFIP2	UST	CD81	RGCC	RIN2		NR2F2.AS1	ZEB1	LMNA	PARD3	NID2	ASPN
PDLIM5	HLA.A		MITF	CUX1	CD63	MRC2	FKBP5		WWOX	EIF4A1	CENPP	GLIS3	JUN	COL12A1
C1S	COL4A2		HLA.DRA	MTUS2	RARRES1	EMILIN1	NEDD4L		UNC5C	TANC2	TSC22D3	SPRED1	PEAK1	KCNB2
PCOLCE	COL22A1		CCNL1	VAV3	CDO1	CST3	SEMA5A		PIK3R1	PMP22	APBB2	CDH11	MYO1D	PDZRN4
TMBIM6	ADAMTS17		DIAPH2	SLC24A3	PRDX4	CTSD	PTPRG		JAK2	EBF1	RBM39	VCAN	LMNA	DMD
F5	ADGRG2		SH3PXD2A	PTPN12	IGFBP6	NUCB1	ANKH		AL365295.1	DCLK1	FTO	TSHZ2	TMEM119	ADD3
UAP1	S100A4		XYLT1	NLGN4Y	LMAN1	PDPN	SVIL		MAP4K4	GADD45B	SIK3	FTO	FNDC1	S100A11
C11orf96	GABRA4		APOE	SYN3	ENG	ITM2B	VPS13B		DPYD	ZFP36	SLC2A3	PLSCR1	PPIB	LOXL1
LMAN1	ITGAV		AC005062.1	C1GALT1	CST3	CTSB	GPC6		CYP7B1	ATRAID	ELL2	APBB2	PIEZO2	ABLIM1
ANXA1	ANTXR2		CEP85L	AP002370.2	NDUFA4L2	AC019211.1	MITF		PDE1A	IER2	ANGPTL4	TBX15	RRBP1	ADAM12
CTSA	ENPP1		CLIC4	AC008691.1	SFRP1	COL8A1	TASP1		TCF12	LAPTM4A	RAB7A	LPAR1	LOXL1	NTN1
PPIC	AC005062.1		KAZN	PPARG	TMEM196	NDUFA4L2	ABI3BP		C3	IER3	LDLRAD4	PPFIBP1	PDZD2	LOX
CHI3L2	CFD		LRRFIP1	ADAMTSL1	CTSD	SERPINH1	BNC2		ZFP36L1	COL6A2	IGFBP7	PLCG2	CALD1	NID1
BSG	GABRB1		HTRA1	ADAMTSL3	IGFBP4	LRPAP1	ARHGAP18		BBS9	PPIB	SRGAP1	DUSP1	MMP14	TSHZ2
IFI30	MET		TNFAIP6	SEMA3E	PMP22	APLP2	ADK		PARD3B	TGFBR3	SLC25A37	WWOX	CHSY3	KANK1
CLIC5	APP		UGP2	UTY	LTBP3	FTH1	ARHGAP24		LARGE1	FHL1	AEBP1	GPC6	SMOC2	THBS1
AQP1	CD9		STEAP4	PDLIM5	ENO1	P4HB	GLCCI1		ADD3	ZDHHC14	FOXP1	RAD51B	GALNT1	AL008633.1
TSPO	ANO5		ENAH	FKBP5	FMOD	SRGN	BMPER		STAG1	SLC25A37	CTNNB1	IFI16	COL24A1	SERPINF1
PRDX4	MT2A		TIAM2	MECOM	HLA.DQB1	CD99	WWOX		NCOA1	LGALS3	FGF7	PTPN2	PRR16	HDAC7
TNXB	PTPN12		CLIC5		OS9	TMEM59	USP9Y		PRKN	AC004160.1	KANSL1	HAS2	ARHGAP24	ADAMTS6
LRPAP1	FLNB		SDK1		THBS3	MYDGF	TMTC1		EPB41L2	MIR99AHG	WHRN	MIR99AHG	KLF9	ADAMTS1
CALR	TWISTNB		WTAP		CFD	TNFRSF12A	CDON		DLC1	MDK	CD74	RAP1B	MFAP2	ITGA11
LTBP3	GRK5		ITPR2		HSP90B1	HLA.DMA	RBFOX2		LINC01088	JUNB	AL357873.1	RGS16	FLRT2	PODN
SEMA3A	SEMA3E		LDLRAD4		PPIB	OS9	THRB		MAPK10	PODN	STAT3	ABI3BP	TEX41	OSBPL10
ANGPTL2	SLC7A2		PTPRM		PROCR	IFI30	ZBTB20		SOBP	EIF1	CDK17	LPP	FAP	PIEZO2
TWISTNB	DAB2		EML1		KDELR1	CTSA	NLGN4Y		TMTC2	HSP90B1	ANTXR1	ZBTB16	COL5A3	SCARA5
SOX5	USP24		MAPK10		HLA.F	GEM	LINC01482		LPAR1	ANGPTL2	DGKI	BTG1	SPON2	SULF1
PCSK6	AUTS2		RFX3		APLP2	IFITM1	MAGI2		L3MBTL4	RRBP1	DCLK1	PALM2.AKAP2	ADAMTS2	EEF1A1
GJB2	ITM2B		RBM39		BST2	KCNQ5	SPRED1		QKI	EEF1B2	AC022217.3	SETBP1	RORA	VGLL3
CCPG1	PLEKHA2		FGF10		COL1A2	GALNT1	MAML2		ANKS1B	ZFP36L1	DDX3X	ADAMTSL4.AS1	SMYD3	PXN
CFD	GAB2				EMP3	HLA.F	ZNF638		LIFR	CTSK	EIF1	ANKS1B	ABI3BP	S100A10
ADAMTS5	PPP4R4				SLC39A14	MDK	PLXDC2		CEP112	CCN2	CCN2	NUDT4	RARRES2	RALGPS2
IFITM1	SYN3				BSG	TMED10	CEMIP		NCAM2	LDHA	EIF4G3	VMP1	RCN1	ROR1
MET	VPS13A				MYADM	GOLM1	NFIA		ROR2	NACA	ABL2	LRMDA	TWIST1	MEG8
MFGE8	MGP				MYDGF	KCNIP1	FAM20A		CP	GXYLT2	CHI3L2	PEAK1	PLOD2	MEG3
XIST	TNXB				CTSA	NENF	GMDS		MIR100HG	PLAU	ATF3	JUNB	UGCG	DST
CD81	B2M				DPP7	DPP7	RSRC1		FAM172A	CTSL	ARF4	SMYD3	GLIS3	IGFBP4
CKAP4	CCDC80				HLA.E	HEXA	FAM13A		GHR	ENPP2	JMJD1C	LIFR	CTNNB1	GSN
SEMA3C	HSPB1				TMED9	NFATC2	FHIT		CACNA1C	AHR	ESYT2	ROBO1	PXDN	SERF2
NDUFA4L2	LMO4				CHI3L1	LGALS3BP	COL4A1		MAML2	MYDGF	TSIX	PRKN	MXRA8	TGFBR1
PPIB	ANPEP				PDIA6	VIM	ZFPM2		CYTH3	KCND2	COMP	TSC22D2	JAK2	PARD3B
GABRA4	PPP1CC				C2	FAP	FAM155A		LPP	BNC2	ZNF521	SLCO3A1	PDGFRB	PLXDC1
PMP22	LTBP4				S100A10	C1R	MIR100HG		ASAP1	ENO1	PPFIBP1	MAP4K4	FOS	APBB2
MYDGF	SLIT2				CTSL	IFITM2	AC005062.1		MITF	HLA.DRA	FLRT2	ICAM1	FTH1	KIFAP3
PDPN	SMIM14				IFITM1	KIAA1324L	CREB5		PTPRG	PDGFRB	CXCL12	FBXL7	LGALS1	MXRA5
OS9	EXT1				RRBP1	FCGRT	IMMP2L		ESR1	PHLDB2	ID2	ADAMTSL3	PCOLCE	CAB39L
CTSD	CUX1				STEAP1	SELENOF	SEMA3E		TBL1XR1	MGAT4C	MCC	SDK1		TWIST2
FAM49A	RERG				GUSB	HSP90AB1	BPTF		EPS15	H3F3B	SFRP1	NOX4		PLEKHG1
VSIR					TNC	RCN1	SBF2		SH3PXD2B	CFI	SEMA3D	MED13L		LIMCH1
IFI6					SEC62	ATRAID	ARHGAP5		DLEU2	SSR2	FNDC1	NFKBIZ		TUBA1A
C1GALT1C1					CCPG1	CFH	FTX		GAS7	FGF7	ID3	FILIP1L		S100A6
ITGBL1					ZNF385B				TXNIP	ITM2B	BTBD11	LHFPL6		UTRN
SEC62					TPPP3				SCMH1	TUBA1A	ANXA1	CDK17		ACTB
ECRG4					PPIC				PNISR	EIF5	SGIP1	BNC2		SRPX
ADAMTS6					GOLM1				DTWD1	CP	TMEM260	ZBTB20		SPARC
GPRC5A					MT1X				FAM13A	PDIA6	CMSS1	DPYD		FRMD4A
DPP7					ANXA1				SETBP1	ECM2	KCNJ6	HIF1A		DENND2A
P4HB					CCN2				CCL2	CALR	RORA	SUSD6		ADAMTSL4
CANX					CTSF				CDH11	KCNH1	CBLB	CEMIP2		COL1A2
PFKP					LRPAP1				EXOC4	PLPP3	MBNL1	IL6ST		VCAN.AS1
BZW1					CRLF1				NOVA1	FCGRT	SMOC1	STEAP4		FTL
SERPING1					CYP1B1				ST5	YBX3	FBXL7	ARHGEF3		MAST4
HLA.E					FUCA2				ANKIB1	GPNMB	MED13L	PTGDS		C3
NUCB1					MTRNR2L8				ZEB1	ELN	TRPS1	GCH1		RASAL2
MTUS2					THBS4				VPS13B	NCL	TRA2B	AC020916.1		CD44
CD82					CTSK				FBXL7	RCN1	CELF2	SH3PXD2B		ZFPM2
CAV1					SPCS2				PLPP3	COL1A1	CHD9	ENAH		SYNE2
TGFBI					LAMP1				JAK1	ITGB1	TPM4	JMJD1C		CXCL14
GRN					DDOST				PLPP1	S100A6	AOPEP	MAT2A		UAP1
UGP2					HLA.DQA1				FHIT	FTL	NFIB	CEBPB		CACNB4
					TSPO				NAV2	SESTD1	SMOC2	NCAM2		SVEP1
					NUCB1				DANT2	CACNA1C	OLFML2B	AC022217.3		SH3PXD2B
					ARL6IP5				TPST1	HSP90AA1	HLA.DPB1	ADGRB3		EYA2
					NPC2				GMDS.DT	ACKR3	SSBP2	FHIT		LTBP4
					SELENOS				STK3	TXNIP	CRY1	PLCB1		STON2
					GPNMB				MGAT4C	NFIB	TACC1	ROR2		EEA1
					CALU				SPATA6	RARRES2	ANGPT1	ARID5B		SEPTIN11
					SLC16A10				PRICKLE1	KCNQ1OT1	TBL1XR1	KCND3		UTY
					CD68				TTTY14	TNXB	CACNB4	SULF1		TPT1
					PDIA4				LRBA	ACTG1	EPC1	ADAMTS1		GLIPR2
					MFGE8				PCSK5	ABCA1	TCF4	KCNT2		ADGRG2
					APP				TPRG1	FLRT2	DCN	AFF1		LRP1
					PCOLCE2				TMEM135	RBMS3	FILIP1L	NLGN4X		CYTOR
					RPN2				NFAT5	EEF1G	AKAP13	PARD3B		NLGN1
					GRN				RERE	TMED10	ADAMTS2	PRICKLE2		LRRC17
					KDELR2				ZBTB20	CD74	PDGFRB	GMDS		ALDH1A3
					CAMK1D				ZCCHC7	SLC25A6	KAZN.AS1	MARCH3		FGF7
					SARAF				ZFHX4	PDIA3	RBMS1	RBPJ		NOX4
					ATRAID				AFF1	AC022217.3	FUT8	RBMS1		THBS2
					VSIR				SVEP1	PCOLCE	TPST1	MBD5		AHNAK
					LGALS3				PLCL1	C1QTNF4	H3F3B	FOXP2		PDZRN3
					DNAJC3				PARP14	CD44	GFPT2	ETV6		SPTBN1
					LBP				MLLT3	IFITM2	STARD13	LARGE1		LINC01133
					ERP29				CDK14	HLA.DPB1	VCL	SMG6		CD99
					TMEM176A				NEGR1	ACTB	PDGFRL	MIR100HG		MGST1
					CRIP1				SDK1	ATP6AP2	PALLD	EPAS1		SH3D19
					TMEM176B				BRWD1	BGN	RAP1B	KAZN		MYOF
					SLC39A7				CDKAL1	GLIS3	TNIK	ARL15		SNX9
					LGALS3BP				SMG6	CCN1	KLF9	LINC00513		ARHGEF10
					TIMP2				PRDM6	EEF1A1	MYADM	F3		TASP1
					TMED10				LINC01473	C1orf21	GLUD1	CPNE8		PTPRA
					VKORC1				SBF2	LOXL1	IGF1	PLEKHA5		SRPX2
					CENPP				GPHN	WLS	GAS6	ROR1		STK3
					TNFAIP6				TTC28	RACK1	VPS13B	ZFP36L2		SMOC2
					SSR4				ARL15	EMC7	TSC22D2	EMP1		ISM1
					SELENOM				UTRN	CTSF	ARL15	KBTBD2		MAP1B
					CD55				MAPK8	NPC2	PAM	NCOA7		CACHD1
					PMEPA1				MCC	TRAM1	MGAT4C	ZFPM2		PLA2G2A
					HIF1A				DDX17	MYADM	SPAG9	STAT3		MARCH3
					ARF4				MRTFB	TPT1	COL1A1	MYCBP2		RUNX1T1
					MMP2				NBEA	MXRA5	VMP1	IL6		ITGB1
					PTPRD				SH3RF3	COL6A1	PDZRN3	MMP19		RABGEF1
									PDE5A	RTN4	ZFP36L1	EXT1		JAG1
									SNHG14	MGST1	ZEB1	NRP1		PDGFRL
									BAZ2B	CELF2	CALD1	CACNB4		FGFR1
									NNMT	BOC	EIF5	BTBD11		SRGAP1
									EPS8	STXBP5	NFIA	BCAS3		MID1
									SLC25A13	MFSD4B	STXBP5	NFIA		PXDN
									SELENOP	ECRG4	ZBTB20	NR2F2.AS1		LINC00968
									CTNNB1	ID3	SQSTM1	METTL15		TTTY14
									PLEKHA5	CFB	NCOA7	ARID4B		AOX1
									DENND1A	SPCS2	PEAK1	PDE1A		ELN
									ACSS3	CALM2	RUNX2	ZFAND5		RTN4
									SOS1	SPON1	WWTR1	EGR1		ACTG1
									ZNF521	SEC62	IGKC	UVRAG		CD34
									MNAT1	ZFHX4	PTPRK	FAM155A		NDFIP2
									NRP1	MESD	PRSS23	CEP112		FARP1
									FILIP1	KCND3	NOX4	IMMP2L		ROCK2
									KHDRBS3	TMBIM6	MAN2A1	MYO1B		ADAMTS15
									FRMD6	ZNF521	MLF1	PDGFD		VIT
									ZNF638	CD63		PRR16		OAF
									PPM1L	CD81		DPYSL3		PLAC9
									PPARG	ARHGAP20		CEMIP		CRABP2
									AUH	PRDX4		TPST1		MBP
									EEA1	SELENOM		HIVEP2		SAMD4A
									ARID4B	FBLN2		MGAT5		BASP1
									LRMDA	FILIP1L		FTX		GAS7
									USP34	CCDC80		CAB39		DPP4
									TEAD1			CELF2		PDE1C
									ZFP36L2			ANGPT1		NT5E
									KCNQ1OT1			LINC01088		GPX4
									KCND3			LINC01482		TUBB
									PEAK1			LMCD1.AS1		PLAU
									TGFBR3			AF117829.1		DBN1
									SNED1			APOE		AC004160.1
									ZNF618			ATXN1		EBF1
									CAMKMT			MCC		DNM1
									ARHGAP28			TTC28		BMP1
									NFKBIA			NPAS3		FAT4
									PAN3			MAP3K5		S100A4
									N4BP2L2			PTPRK		USP9Y
									NF1			MAML3		TRIOBP
									C5orf56			FOS		AHNAK2
									SSH2			ZFAND3		HSPG2
									GTDC1			LIMS1		PPP1R14B
									PTPRK			ZCCHC7		ABL2
												LMCD1		HEATR5A
												EXOC4		LIMA1
												L3MBTL4		AGTR1
												SPACA6		FBLN5
												PLD1		PLAGL1
												STXBP5		STXBP6
												ELOVL5		REV3L
												AC026341.1		MXRA8
												CDK14		EPB41L3
												DNAJA1		NCKAP5
												BCL6		MYL6
												DIAPH2		STRN3
												EBF3		CAVIN1
												ST5		ABCA8
												MKLN1		CD55
												MECOM		AL359546.1
												EVL		MIR99AHG
												PTPN13		HUNK
												PXDC1		CPXM1
												DANT2		MFAP4
												GFPT2		KCND2
												CDKN1A		FABP3
												PTPN1		CLEC3B
												NTNG1		MAF
												AL365295.1		MYL9
												OSR2		TANC2
												RSRC1		STIM1
												NFIB		OLFML3
												IER2		LSAMP
												PPP3CA		METRNL
												SLC20A1		EEF1G
												SLIT2		PRELP
												AKT3		PCNX2
												TRPS1		SPRY1
												MEDAG		HSD3B7
												NAV2		AKR1C3
												IL1R1		AF165147.1
														PALM
														FILIP1
														GALNT16
														CRIM1
														LHFPL6
														FLNC
														DPYSL3
														L3MBTL4
														H19
														ABCA9
														CHSY3
														LINC02802
														PHYKPL
														CCN3
														ARHGAP29
														SPON1
														GSTP1
														ADAMTS12
														PPFIBP1
														KANK4
														SGCE
														ITSN1
														THBD
														LSP1
														NPAS2
														MCUB
														SLC4A4
														ADK
														ARL4C
														MCU
														MYL12B
														ELMO1
														MYCBP2
														BNC2
														NACA
														PRKY
														OPHN1
														SMARCE1
														MRTFA
														NME2
														FMNL2
														LMCD1
														AC011586.2
														RRAS2
														FAU
														PTGFRN
														COBLL1
														LXN
														GXYLT2
														SMIM14
														CCDC34
														ARHGAP10
														SH3RF3
														FLRT2
														ARHGAP26
														COL3A1
														CST3
														GASK1A
														PLCE1
														RACK1
														TUBA1B
														TBC1D12
														SH3BGRL3
														RHOA
														CD70
														ABLIM3
														UBE2E2
														SNTB1
														MYOM1
														POLR2L
														KIRREL3
														ARHGEF3
														ANTXR1
														H3F3A
														HMCN1
														MZT2B
														GADD45B
														SNHG5
														GPCPD1
														GRB10
														MBNL2
														ARHGAP42
														MYO1E
														FKBP9
														ZYX
														PRICKLE1
														DUXAP8
														DDAH2
														EIF4A1
														LINC01915
														MTHFD1L
														ABCA1
														ADAMTSL1
														PRKD1
														STK38
														HECW2
														CDK6
														CNTN4
														CCDC6
														PALLD
														NABP1
														WWC2
														KCP
														GOLGA4
														AL109930.1
														TUBB6
														TUBB3
														MYL12A
														SLPI
														TENM1
														VAT1
														YWHAB
														PRKCE
														FBXL7
														SLIT3

### Sheet: States
Resting lining	Inflamed lining	HLADRhigh	Cytokine-activated sublining	Sublining	Progenitor
XYLT1	MMP3	CHI3L2	CXCL12	KAZN	PI16
ITGB8	CLU	CLU	APOE	COL14A1	MFAP5
ITGBL1	CRTAC1	HLA.DRB1	LRP1B	CHI3L1	FBN1
ANK3	FN1	CRTAC1	TMEM108	XIST	NAV3
MMP1	TIMP3	HTRA1	PRKG1	IGFBP4	VCAN
SOX5	HTRA1	FN1	PTGDS	JUN	NEGR1
SEMA5A	TNFAIP6	HLA.B	FKBP5	VCAN	ZEB1
LINC01060	MMP1	CD74	RORA	FOSB	CFD
ZNF385B	HLA.B	LUM	SYNPO2	SERPINF1	EBF2
VEGFC	HLA.C	CFB	PLCB1	SETBP1	CCDC80
FN1	ITGB8	TIMP1	SOD2	CCN5	TRIO
TMEM196	ZNF385B	HLA.C	ADGRB3	DPT	PLPP1
CLIC5	HLA.DRB1	HLA.DRA	SVIL	CACNA1C	IGFBP5
ERRFI1	HLA.A	MGP	AP002518.2	NFATC2	TGFBR3
FGF10	TNC	PLA2G2A	PDE1A	AC099560.1	DCLK1
PRG4	SOX5	TNC	ARHGAP24	CXCL12	IGFBP6
STEAP4	CFB	PCOLCE	MECOM	IGFBP7	PCSK5
CRTAC1	TIMP1	HLA.A	CAMK2D	ASPN	COL1A1
TIMP3	ANK3	HLA.DPB1	MIR99AHG	AEBP1	SMURF2
LRP1B	PRG4	ITM2B	LDB2	FOS	FBLN2
SORBS2	RGCC	B2M	NTNG1	BICC1	PXDNL
KYNU	CD74	BGN	LAMB1	HLA.DRB1	AKAP12
SIPA1L1	LRP1B	CHI3L1	NAMPT	BNC2	EHBP1
CTTNBP2	CHI3L2	NUCB2	PLCG2	ZFP36	LGR4
MAGI2	HLA.DRA	TGFBI	DCLK1	COL1A1	PCOLCE2
PRKG1	KYNU	C1R	NAALADL2	CDH11	THY1
PSD3	VCAM1	VIM	SSBP2	COL8A1	ROBO2
COLEC12	CSGALNACT1	OGN	ABI3BP	FBLN1	ADAMTS5
EXT1	PDGFC	CFI	KAZN	COL3A1	C1QTNF3
ZBTB7C	SEMA3A	SRGN	CHST11	EMP1	CD248
NEAT1	LBP	TREM1	ROBO1	IER2	TNXB
SEMA3A	TMEM196	HLA.DPA1	FGF14	JUNB	PTGIS
SLIT2	CFI	CD63	FOXP2	PDGFRA	DOCK4
DAPK1	THBS4	SOD3	FTO	SFRP1	FSTL1
MT2A	ITGBL1	HSPA5	ZBTB16	BGN	SEMA3C
COL4A1	TREM1	PRELP	CCL2	DCN	MARCKS
THBS4	SPARCL1	PPIB	WTAP	IGF1	LINC00882
CREB5	DAPK1	DPT	PTPRG	GEM	GUCY1A2
EPB41L1	INHBA	XIST	LRMDA	MMP2	NHSL1
PPM1L	LUM	C1S	DIAPH2	KLF6	NOVA1
PCSK6	HLA.DPB1	CCN2	ADK	GPC6	PRRX1
PDE1A	SRGN	CD9	IMMP2L	CCNL1	FHOD3
BCAT1	ERRFI1	ITGB8	UNC5C	MTRNR2L8	CELF2
CEMIP	HAS1	COL6A2	DPYD	AC105402.3	PLPP3
NTN4	ANKH	MMP3	CDK14	COMP	NTM
ZSWIM6	CYP1B1	CD81	RBMS3	MCL1	PHLDB2
FAM49A	VEGFC	PDIA3	SLIT2	RFX2	EMILIN2
GLCCI1	PSD3	ECRG4	JAK2	PRSS23	TGFBR2
UAP1	MAGI2	DCN	MAP4K4	ADGRB3	BICC1
SH3PXD2A	NTN4	HLA.DMA	BMPER	ANKRD28	DCN
DIRC3	SLC39A14	AC105402.3	CYTH3	COL6A3	HTRA3
RERG	NUCB2	SPARCL1	RBPJ	SMOC2	RBMS3
CDK14	ITM2B	MAMDC2	COL6A3	ANGPTL4	ADGRD1
EPHA6	COL4A1	IGFBP7	COL14A1	RUNX1	COL5A1
UST	LINC01060	TMEM59	GPC6	RARRES1	CHL1
GABRB1	BST2	RGCC	APBB2	FNDC1	LAMA2
PLXDC2	LINC01411	CALR	LINC01965	DPYSL3	C1orf21
SOD2	B2M	ISLR	DLC1	PLPP1	SFRP4
VCAM1	XIST	CAV1	AL365295.1	NLGN4X	STK32B
DAB2	HLA.F	CD151	MAML2	EGR1	EDIL3
LMO4	GOLM1	PDPN	ZFPM2	CCN2	FREM1
COL4A2	CXCL1	BSG	SLC9A9	GLIS3	FBLN1
ERC1	RERG	PRDX4	PRKN	NAMPT	CPE
PLCB1	APLP2	ANKH	TSHZ2	MAP4K4	TMSB10
GULP1	HLA.DPA1	CANX	RND3	PDGFRL	BBOX1.AS1
ERBB4	HSPA5	GOLM1	LPAR1	KCNQ1OT1	LINC02511
SLC24A3	PLA2G2A	TNFAIP6	AF117829.1	CHI3L2	ANXA2
AC005062.1	MT2A	CTSD	EPB41L2	SOCS3	ACKR3
VAV3	C11orf96	PDIA6	SDK1	ANK2	COL12A1
SCARA5	PDLIM5	VKORC1	EFNA5	FTO	ODF2L
MTUS2	SLC7A2	PSAP	MAPK10	MMP19	PDE7B
PDLIM5	CLIC5	HSP90B1	MBD5	SMOC1	KANK1
PTGDS	ERBB4	NBL1	LINC01482	ZFP36L1	TMSB4X
SEMA3C	HBEGF	NPC2	ADAMTSL3	OGN	ADD3
FOXO1	GABRA4	APLP2	NFIA	DCLK1	LGALS1
ANTXR2	TWISTNB	GALNT15	PTPN13	FLRT2	KCNB2
SPARCL1	PLOD2	LTBP3	NOX4	OLFML2B	ABLIM1
ADCY1	APP	C2	CYP7B1	SIK3	ASPN
GPR1	ENPP1	LAPTM4A	LIFR	PDGFRB	CHRDL1
PPARG	KCNQ5	HSP90AB1	SRGAP1	GAS6	NTN1
SEMA3E	ADGRB3	PDE4D	NCAM2	AC020916.1	IGF1
CSGALNACT1	FGF10	NDUFA4L2	KCNT2	LUM	DMD
FOXO3	CD9	HLA.E	EBF1	CD44	SULF1
DLC1	AC105402.3	CTSK	MSC.AS1	LDB2	NID1
ADAMTS16	COL4A2	TMBIM6	WWOX	PCSK5	ADAMTS6
CDON	VKORC1	MYDGF	BICC1	APOE	TSHZ2
CUX1	PCOLCE	ENG	ENAH	SRPX	LOXL1
CAV1	SIPA1L1	TMEM196	PARD3	HLA.DRA	ADAM12
AC008691.1	PDIA3	SSR4	CEBPD	PTGFR	LOX
AP002370.2	CD68	HLA.F	TCF12	HSPA5	ITGA11
ITGAV	LTBP3	LRPAP1	EPHA3	RORA	PDZRN4
C1GALT1	EMP3	F5	NNMT	TANC2	S100A11
AL365295.1	FAM49A	CADM3	CDH11	NR4A1	OSBPL10
ZEB2	DEC1	AQP1	ANKS1B	CTNNB1	ADAMTS1
UGP2	CD151	SERPING1	GLIS3	MDK	PROCR
GPX3	SORBS2	DPP7	FOXO3	C3	HDAC7
AC003991.1	GULP1	PPIC	TCF4	OLFML3	PARD3B
AC084816.1	PDPN	IFITM1	ROR2	ANTXR1	MEG3
MECOM	GABRB1	VCAM1	BNC2	MCC	ROR1
COL22A1	PDE4D	OS9	RHOBTB3	PDE4D	THBS1
AUTS2	C1GALT1	NUCB1	ELL2	AL357873.1	MEG8
ADAMTSL3	MGP	CCPG1	MIR100HG	SNX9	RALGPS2
PDGFC	PSAP	CST3	IRF1	PDLIM3	PXN
TWISTNB	TSC22D3	KDELR1	EXT1	GAS1	AL008633.1
ANO5	ANXA1	LMAN1	ST5	GADD45B	SERPINF1
LINC00607	PDE4B	TMED9	TPST1	RARRES2	ZFPM2
VPS13A	SYN3	MYADM	UGCG	FGF7	PODN
NPEPPS	CD164	KDELR2	ADCY1	SSBP2	DST
AL034417.2	PPP4R4	CD68	LINC01473	DGKI	TGFBR1
GABRA4	IFI30	HLA.DQB1	STXBP5	LMNA	SCARA5
LRRC2	NFATC2	MTRNR2L8	SLCO3A1	PPFIBP1	VGLL3
MAGI1	MAGI1	SELENOM	TBL1XR1	CD74	FRMD4A
PTPN12	STEAP4	BST2	LARGE1	THBS2	PLEKHG1
LRMDA	C1R	SPCS2	MYCBP2	COL6A1	PIEZO2
TNFAIP6	TGFBI	ANGPTL2	LPP	SCG2	SVEP1
CYP1B1	HLA.DMA	TSC22D3	ZFP36L1	ZNF521	CD44
PTPRG	MET	RCN3	NR2F2.AS1	ADK	ADAMTSL4
SOX6	ZBTB7C	CTSL	NFIB	MGAT4C	UTRN
FKBP5	SAT1	RRBP1	LHFPL6	CYP7B1	CAB39L
PPP1CC	PRDX4	CTSA	FHIT	UGDH	EEF1A1
ADAMTSL1	CTSD	MFGE8	DYNC2H1	CALD1	LIMCH1
RAMP3	CAV1	LINC01411	PLEKHA5	AC022217.3	KIFAP3
SDC2	TMEM59	ATRAID	MED13L	ATF3	MXRA5
RAI14	COLEC12	PLOD2	RAD51B	ID3	SERF2
SYN3	ADAMTS16	ENO1	CEMIP	FRMD6	APBB2
MET	PDIA6	FXYD5	ZBTB20	AFF4	SPARC
APLP2	CD55	RARRES1	SPATA6	NFKBIZ	SH3D19
RGS16	SOX6	TMED10	THRB	REV3L	TWIST2
MSI2	WARS	HEXA	FTX	SLC25A37	SPTBN1
HBEGF	MTUS2	SCPEP1	PLD1	SYNE1	VCAN.AS1
USP24	SLC24A3	ASPN	TEX41	HMCN1	UAP1
KIF1B	CD82	COL1A2	DLEU2	ANGPT1	DENND2A
GAB2	LMAN1	AEBP1	ANGPT1	YBX3	SEPTIN11
ANKH	RSPO2	DEC1	TTC28	RBM39	EYA2
USP53	NDUFA4L2	LGALS3BP	TTTY14	APBB2	STON2
THRB	MFGE8	LMAN2	MGAT4C	KAZN.AS1	S100A10
GALNT10	RPN2	FMOD	KHDRBS3	SERPINE1	GSN
MSC.AS1	PGF	ERP29	NLGN4Y	COL6A2	COL1A2
GPSM2	LRRFIP1	THBS4	FAM13A	KLF9	SYNE2
USP9Y	HSP90B1	SLC39A14	PRDM6	SGIP1	PLXDC1
CLMP	CEMIP	EMP3	NRP1	VIM	MAP1B
CLU	LGALS3BP	CDO1	ATF3	COL5A2	SRPX
LINC02224	TSPO	TSPO	SH3PXD2B	TSC22D3	ALDH1A3
MITF	TIAM2	TRAM1	RSRC1	MXRA5	SRGAP1
FAM135B	IFI6	SDF4	SIK2	CDK17	CACNB4
GSAP	MTRNR2L8	LY6E	OSMR	LDLRAD4	TUBA1A
NHS	PFKP	FUCA2	BBS9	SGCD	LRRC17
	RETREG1	CYP1B1	VPS13B	RAB7A	FTL
	BZW1	CTSF	NPAS3	TRPS1	TASP1
	UAP1	SEC62	STAT1	MED13L	THBS2
		MMP2	RUNX1T1	ENAH	C3
		THBS3	CEP112	SH3RF3	ACTB
		SFRP1	MITF	GXYLT2	RASAL2
		PDIA4	PALM2.AKAP2	GGT5	RABGEF1
		CALU	RSPO3	AC004160.1	MAST4
		RERG	PIK3R1	IER3	EEA1
		EFEMP1	ARHGEF3	PODN	JAG1
		SLC16A10	JUN	ELL2	TPT1
		PMP22	TMTC2	PTPRK	SNX9
		SARAF	SOS1	FOXP2	CXCL14
		GUSB	GEM	FOXN3	NOX4
		RETREG1	PHF14	AC007319.1	FGFR1
		DDOST	KALRN	ARHGAP24	ADGRG2
		LAMP1	L3MBTL4	STXBP5	PDZRN3
		SOX5	NFIL3	GLI3	UTY
		STEAP1	CTTNBP2	TPST1	LTBP4
		HLA.DQA1	PRICKLE2	AHR	GLIPR2
		GRN	ZNF608	WHRN	SMOC2
		RABAC1	LINC01088	ID2	CYTOR
		TMEM179B	C1GALT1	NID2	AHNAK
		S100A6	COLEC12	RRBP1	IGFBP4
		APOL1	SMYD3	PRICKLE1	SH3PXD2B
		SSR2	GHR	FUT8	DPP4
		ATP6AP2	AFF1	CMSS1	ISM1
		IFI6	RUNX1	TMEM108	LRP1
		P4HB	ANK3	GLUD1	S100A6
		FTH1	TLN2	EIF1	PTPRA
			TIPARP	SLC2A3	TTTY14
			GRIP1	ECM2	FGF7
			SPRED1	IL6ST	AC004160.1
			AHR	PALLD	MYOF
			NHS	TSC22D2	ABCA8
			NAV2	RUNX2	ELN
			EXOC4	FILIP1L	RUNX1T1
			FRMD6	CHD9	MID1
			SEMA5A	SRGAP1	LINC01133
			PPARG	CRISPLD2	NLGN1
			NMD3	ESYT2	CACHD1
			ZNF638	PDZRN3	STK3
			PPM1L	ITPRIP	RTN4
			MRTFB	SEMA3D	USP9Y
			DLG2	RUNX1T1	FAT4
			SCMH1	KCNJ6	CD99
			SSH2	F3	VIT
			LAMA4	RFX3	FARP1
			TRPS1	FOXP1	PXDN
			SPIDR	TNC	NDFIP2
			UST	STAT3	SRPX2
			SMG6	TSIX	MGST1
			ARHGAP22	DEC1	HSPG2
			PAM		AOX1
			FNDC3B		AHNAK2
			ESR1		GAS7
			CTNNB1		EBF1
			CDKAL1		LSAMP
			PNRC1		EPB41L3
			ANK2		CD34
			RFX3		MBP
			ASAP1		ARHGEF10
			HERC1		LINC00968
			MT2A		NT5E
			EGR1		AL359546.1
			SNED1		ITGB1
			ARID4B		STXBP6
			FAM20A		ROCK2
			GPHN		NCKAP5
			ATXN1		DNM1
			DTWD1		BASP1
			SAMD12		CRIM1
			ZFP36L2		DBN1
			RYR2		HUNK
			MKLN1		CRABP2
			METTL15		PCNX2
			PRICKLE1		MFAP4
			ARL15		MAF
			ZEB2		MIR99AHG
			PDE5A		UBE2E2
			EPS15		TANC2
			KCND3		TRIOBP
			CRISPLD1		ABL2
			ACSS3		PALM
			CP		OAF
			SBF2		STIM1
			ARHGAP18		PPFIBP1
			FAM172A		PDE1C
			UTY		HSD3B7
			NFKBIA		MARCH3
			FBXL17		MCU
			PCDH9		PPP1R14B
			RBFOX2		AF165147.1
			MAML3		GPX4
					FABP3
					ACTG1
					PLAC9
					KCND2
					COBLL1
					AGTR1
					DPYSL3
					SGCE
					METRNL
					PRKY
					ADAMTS15
					SAMD4A
					NPAS2
					SPRY1
					MRTFA
					CCN3
					LHFPL6
					ADAMTS12
					KIRREL3
					GALNT16
					BNC2
					MCUB
					PDGFRL
					OLFML3
					CLEC3B
					FMNL2
					LMCD1
					USP9X
					STK38
					FERMT2
					CAVIN1
					L3MBTL4
					PHYKPL
					MYO1E
					MYL9
					ITSN1
					CPXM1
					CNTN4
					EEF1G
					FILIP1
					H3F3A
					FLNC
					PLCE1
					FKBP9
					HEATR5A
					PLAGL1
					OPHN1
					MYL6
					ARHGAP26
					REV3L
					ARHGAP29
					TBC1D12
					FBLN5
					COL3A1
					GASK1A
					LSP1
					TUBB
					FBXL7
					SMIM14
					ABCA9
					GPCPD1
					PLAU
					ARHGEF3
					AKR1C3
					ABLIM3
					ATP11A
					RRAS2
					CD55
					AC011586.2
					S100A4
					NABP1
					BMP1
					LINC02802
					MYL12B
					SH3RF3
					FLRT2
					ADK
					ARHGAP10
					PTGFRN
					WWC2
					SPON1
					MXRA8
					HECW2
					CHSY3
					TSC22D2
					HMCN1
					ABCA1
					DUXAP8
					TENM1
					GXYLT2
					THBD
					ELMO1
					KANK4
					ARL4C
					ARHGAP42
					MYOM1
					FAU
					GSTP1
					SH3BGRL3
					SMARCE1
					PRICKLE1
					PRKCE
					RHOA
					PLA2G2A
					TMEM131L
					USP32
					SLPI
					SLC4A4
					CDK6
					CCDC6
					LINC01915
					PPP1R9A
					LAMB2
					ELOVL6
					MYCBP2
					SLIT3
					GRB10
					CD70
					MBNL2
					VAT1
					DDAH2
					PRELP
					PDLIM1
					CLIP1
					H19
					TUBB3
					FOSL2
					PCSK6
					STRN3
					STARD9
					GADD45B
					SNTB1
					DIO2
					CBLB
					ABCA6
					ELF2
					SNHG5
					KCP
					EPB41L4A
					MTURN
					CST3
					MSR1
					HMCN2
					DLGAP4
					GFRA1
					CCDC34
