## Supplemental Table 3 for "Heterogeneity of Inflammation-associated Synovial Fibroblasts in Rheumatoid Arthritis and Its Drivers"

### Sheet: all
Resting Lining
Term	es	nes	pval	fdr	geneset_size	matched_size	genes	ledge_genes
KEGG_PATHWAYS_IN_CANCER	0.35511	2.9189	0.0381679	0.144258	325	40	MMP1;VEGFC;FN1;FGF10;DAPK1;COL4A1;COL4A2;FOXO1;PPARG;ITGAV;MECOM;MET;MITF;STAT1;PLCG2;PIK3CB;ZBTB16;MAPK10;PGF;TGFB2;GSTP1;HSP90B1;LAMB1;LAMC1;HSP90AB1;CTNNB1;PDGFRB;RUNX1T1;LAMA2;TGFBR1;ITGB1;TGFBR2;RUNX1;GLI3;FGF7;MMP2;IGF1;FOS;PDGFRA;JUN	MMP1;VEGFC;FN1;FGF10;DAPK1;COL4A1;COL4A2;FOXO1;PPARG;ITGAV;MECOM
KEGG_REGULATION_OF_ACTIN_CYTOSKELETON	0.402717	2.73213	0.057971	0.156863	213	24	ITGB8;FN1;FGF10;VAV3;ITGAV;PDGFC;PPP1CC;PIK3CB;ACTN4;DIAPH2;TIAM1;MSN;MYH9;ENAH;VCL;PXN;ACTB;PDGFRB;ITGA11;PDGFD;GSN;ITGB1;FGF7;PDGFRA	ITGB8;FN1;FGF10;VAV3;ITGAV;PDGFC;PPP1CC
Cytokine-activated Lining
Term	es	nes	pval	fdr	geneset_size	matched_size	genes	ledge_genes
HALLMARK_COAGULATION	0.694338	4.17211	0	0	138	24	MMP3;CLU;FN1;TIMP3;HTRA1;MMP1;CFB;TIMP1;CFI;CD9;ANXA1;C1R;C2;C1S;S100A13;PRSS23;THBS1;PLAU;MMP2;CFD;GSN;SPARC;C3;FBN1	MMP3;CLU;FN1;TIMP3;HTRA1;MMP1;CFB;TIMP1;CFI
HALLMARK_INTERFERON_GAMMA_RESPONSE	0.690309	4.19565	0	0	200	22	TNFAIP6;CFB;CD74;VCAM1;BST2;B2M;MT2A;PDE4B;IFI30;C1R;WARS;LGALS3BP;PFKP;TAPBP;IFI27;HIF1A;LY6E;C1S;SOD2;PSME2;CCL2;TXNIP	TNFAIP6;CFB;CD74;VCAM1;BST2;B2M;MT2A;PDE4B;IFI30;C1R;WARS;LGALS3BP;PFKP;TAPBP;IFI27;HIF1A
HALLMARK_INFLAMMATORY_RESPONSE	0.577405	3.50506	0	0.0152198	200	26	TNFAIP6;ITGB8;TIMP1;INHBA;BST2;SLC7A2;HBEGF;EMP3;PDPN;PDE4B;MET;CD55;CD82;TAPBP;HIF1A;IFITM1;TNFSF15;RGS16;LY6E;TLR2;BTG2;CCL2;OSMR;ABCA1;AHR;LPAR1	TNFAIP6;ITGB8;TIMP1;INHBA;BST2;SLC7A2;HBEGF;EMP3;PDPN;PDE4B;MET;CD55;CD82;TAPBP;HIF1A;IFITM1
HALLMARK_COMPLEMENT	0.53679	3.17424	0.0100671	0.0369623	200	21	CLU;FN1;CFB;TIMP1;KYNU;CXCL1;HSPA5;COL4A2;C1R;CTSD;CD55;F5;C2;C1S;S100A13;CBLB;L3MBTL4;C3;ZFPM2;DOCK4;ZEB1	CLU;FN1;CFB;TIMP1;KYNU;CXCL1;HSPA5;COL4A2;C1R;CTSD;CD55
HALLMARK_ALLOGRAFT_REJECTION	0.532356	3.06696	0.0215054	0.0439199	200	16	TIMP1;CD74;INHBA;SRGN;B2M;WARS;TAPBP;HIF1A;C2;BCAT1;TLR2;GALNT1;GBP2;CCL2;EGFR;THY1	TIMP1;CD74;INHBA;SRGN;B2M;WARS;TAPBP;HIF1A;C2;BCAT1
HALLMARK_APOPTOSIS	0.429352	2.72816	0.0508475	0.105606	161	26	CLU;TIMP3;TIMP1;LUM;ANKH;APP;ANXA1;SAT1;CAV1;TSPO;DNAJC3;BTG2;SOD2;PDGFRB;CTNNB1;PTK2;TXNIP;GPX4;GADD45B;MMP2;JUN;GSN;CD44;IGFBP6;DCN;TGFBR3	CLU;TIMP3;TIMP1;LUM;ANKH;APP;ANXA1;SAT1;CAV1;TSPO
HALLMARK_KRAS_SIGNALING_UP	0.439807	2.73328	0.0992647	0.120671	200	19	CFB;ITGBL1;SPARCL1;INHBA;ANKH;HBEGF;ENG;RGS16;KLF4;ID2;GFPT2;ALDH1A3;CAB39L;PLAU;GPNMB;CPE;NRP1;AKAP12;PRRX1	CFB;ITGBL1;SPARCL1;INHBA;ANKH;HBEGF
HALLMARK_MTORC1_SIGNALING	0.432072	2.37245	0.133779	0.180245	200	15	HSPA5;PLOD2;CD9;IFI30;WARS;HSP90B1;ENO1;BCAT1;CANX;CALR;XBP1;BTG2;RPN1;IGFBP5;ADD3	HSPA5;PLOD2;CD9;IFI30;WARS;HSP90B1;ENO1;BCAT1;CANX;CALR;XBP1
HALLMARK_ANDROGEN_RESPONSE	0.366789	2.31137	0.241636	0.191927	101	17	ANKH;B2M;PDLIM5;STEAP4;SAT1;LMAN1;UAP1;SGK1;ITGAV;TMEM50A;PMEPA1;ALDH1A3;CDK6;MAF;FKBP5;ADAMTS1;AKAP12	ANKH;B2M;PDLIM5;STEAP4;SAT1;LMAN1;UAP1;SGK1
HALLMARK_EPITHELIAL_MESENCHYMAL_TRANSITION	0.333263	2.37958	0.0204082	0.197615	200	76	MMP3;FN1;TIMP3;HTRA1;MMP1;TNC;TIMP1;VCAM1;INHBA;LUM;VEGFC;COL4A1;CXCL1;PLOD2;COL4A2;PCOLCE;EMP3;MGP;TGFBI;SAT1;PPIB;ITGAV;ANPEP;ID2;PMP22;SLIT2;DAB2;SERPINE2;PMEPA1;PLOD1;PDGFRB;TPM1;GAS1;CALD1;BASP1;LAMC1;THBS1;PCOLCE2;NNMT;DPYSL3;MYL9;ELN;LOX;GADD45B;MMP2;ABI3BP;COL1A2;EDIL3;LGALS1;JUN;ADAM12;NTM;CDH11;COL3A1;SPARC;CD44;COL5A1;DST;THBS2;LAMA2;SFRP4;FSTL1;LOXL1;IGFBP4;FBLN2;MXRA5;CXCL12;FBLN1;DC…	MMP3;FN1;TIMP3;HTRA1;MMP1;TNC;TIMP1;VCAM1;INHBA;LUM;VEGFC;COL4A1;CXCL1;PLOD2;COL4A2;PCOLCE;EMP3
HLA-DR high
Term	es	nes	pval	fdr	geneset_size	matched_size	genes	ledge_genes
KEGG_LYSOSOME	0.669098	3.55046	0	0	121	22	CD63;CTSD;PSAP;NPC2;LAPTM4A;CTSK;CD68;CTSL;CTSA;HEXA;CTSF;GUSB;LAMP1;CTSB;CD164;HEXB;SCARB2;LAMP2;CTSZ;AGA;NAGLU;ATP6V0B	CD63;CTSD;PSAP;NPC2;LAPTM4A;CTSK;CD68;CTSL;CTSA;HEXA;CTSF;GUSB;LAMP1;CTSB;CD164;HEXB;SCARB2
HALLMARK_COMPLEMENT	0.582851	3.57037	0	0.00125769	200	29	CLU;FN1;CFB;TIMP1;C1R;HSPA5;C1S;CTSD;C2;F5;SERPING1;CTSB;LGALS3;TIMP2;CD59;LAMP2;CFH;CD46;COL4A2;PIK3CA;S100A13;C3;IRF1;CBLB;PLSCR1;DOCK4;L3MBTL4;ZFPM2;ZEB1	CLU;FN1;CFB;TIMP1;C1R;HSPA5;C1S;CTSD;C2;F5;SERPING1
HALLMARK_COAGULATION	0.66881	3.80763	0	0.00251537	138	27	CLU;HTRA1;FN1;CFB;TIMP1;C1R;CFI;C1S;CD9;MMP3;C2;CTSK;SERPING1;MMP2;ANXA1;CTSB;TIMP3;ARF4;LAMP2;RAC1;CFH;S100A13;THBS1;C3;CFD;MMP1;FBN1	CLU;HTRA1;FN1;CFB;TIMP1;C1R;CFI;C1S;CD9;MMP3;C2;CTSK;SERPING1
HALLMARK_INTERFERON_ALPHA_RESPONSE	0.588312	3.31394	0.0137931	0.00314421	97	15	CD74;B2M;C1S;IFITM1;BST2;LGALS3BP;LY6E;IFI30;CD47;IFITM2;PROCR;IFI27;PSME2;IRF1;PLSCR1	CD74;B2M;C1S;IFITM1;BST2;LGALS3BP;LY6E;IFI30
HALLMARK_INTERFERON_GAMMA_RESPONSE	0.615798	3.34853	0	0.00335383	200	24	CD74;CFB;B2M;C1R;C1S;TNFAIP6;SERPING1;VCAM1;BST2;LGALS3BP;LY6E;IFI30;PFKP;HIF1A;TNFSF10;MT2A;TAPBP;IFITM2;CFH;IFI27;PSME2;IRF1;AUTS2;PLSCR1	CD74;CFB;B2M;C1R;C1S;TNFAIP6;SERPING1;VCAM1;BST2;LGALS3BP;LY6E;IFI30;PFKP;HIF1A;TNFSF10;MT2A;TAPBP
HALLMARK_INFLAMMATORY_RESPONSE	0.581517	3.1477	0.00651466	0.00704304	200	17	TIMP1;ITGB8;PDPN;TNFAIP6;IFITM1;BST2;EMP3;LY6E;HIF1A;TNFSF10;INHBA;TAPBP;CD82;ACVR2A;IRF1;AHR;LPAR1	TIMP1;ITGB8;PDPN;TNFAIP6;IFITM1;BST2;EMP3;LY6E;HIF1A;TNFSF10;INHBA;TAPBP
HALLMARK_APOPTOSIS	0.54321	2.96294	0	0.0142538	161	27	CLU;LUM;TIMP1;BGN;DCN;CAV1;ANKH;TSPO;MMP2;ANXA1;APP;TIMP3;DNAJC3;BCAP31;TNFSF10;LGALS3;TIMP2;LMNA;IGFBP6;TNFRSF12A;IRF1;ROCK1;JUN;ATF3;DPYD;PTK2;TGFBR3	CLU;LUM;TIMP1;BGN;DCN;CAV1;ANKH;TSPO;MMP2;ANXA1;APP;TIMP3;DNAJC3;BCAP31;TNFSF10;LGALS3
KEGG_ECM_RECEPTOR_INTERACTION	0.50262	2.90906	0.0134228	0.0193906	84	20	FN1;TNC;ITGB8;COL6A2;COL1A2;THBS4;THBS3;COL6A1;ITGB1;COL6A3;CD47;TNXB;ITGB5;COL4A2;THBS1;COL1A1;ITGA11;COL5A1;LAMA4;LAMA2	FN1;TNC;ITGB8;COL6A2;COL1A2;THBS4;THBS3;COL6A1;ITGB1;COL6A3;CD47;TNXB;ITGB5
HALLMARK_MTORC1_SIGNALING	0.490281	2.4744	0.026087	0.110676	200	21	HSPA5;CD9;CALR;CANX;HSP90B1;PLOD2;ENO1;PRDX1;IFI30;SEC11A;LDHA;SERPINH1;GAPDH;TPI1;P4HA1;RPN1;XBP1;SDF2L1;NFIL3;IGFBP5;ADD3	HSPA5;CD9;CALR;CANX;HSP90B1;PLOD2;ENO1;PRDX1;IFI30;SEC11A;LDHA;SERPINH1;GAPDH;TPI1;P4HA1;RPN1
HALLMARK_EPITHELIAL_MESENCHYMAL_TRANSITION	0.407137	2.43184	0	0.114449	200	73	HTRA1;FN1;LUM;TIMP1;MGP;TNC;PCOLCE;BGN;TGFBI;VIM;PPIB;COL6A2;MMP3;DCN;VCAM1;PLOD2;COL1A2;FMOD;EMP3;MMP2;SFRP1;CALU;PMP22;PMEPA1;IGFBP4;EFEMP2;SERPINE2;GJA1;TIMP3;ITGB1;ECM1;SERPINH1;CRLF1;INHBA;GLIPR1;COL6A3;LRRC15;CD59;ITGB5;SGCB;ID2;GEM;TNFRSF12A;ANPEP;COL4A2;TGFB1;COL12A1;NNMT;LGALS1;FERMT2;THBS1;COL1A1;SFRP4;ADAM12;COL5A1;JUN;CDH11;EDIL3;NTM;ABI3BP;FBLN1;MMP1;FSTL1;LAMA2;SLIT2;PRRX1;FBLN2;DST…	HTRA1;FN1;LUM;TIMP1;MGP;TNC;PCOLCE;BGN;TGFBI;VIM;PPIB;COL6A2;MMP3;DCN
HALLMARK_GLYCOLYSIS	0.416098	2.2768	0.136808	0.173281	200	17	TGFBI;HSPA5;DCN;PLOD2;ENO1;GUSB;PFKP;P4HA2;LDHA;CHST12;TPI1;P4HA1;UGP2;COL5A1;TPST1;EXT1;VCAN	TGFBI;HSPA5;DCN;PLOD2;ENO1;GUSB;PFKP;P4HA2;LDHA;CHST12;TPI1;P4HA1
Cytokine-activated sublining
Term	es	nes	pval	fdr	geneset_size	matched_size	genes	ledge_genes
KEGG_CHEMOKINE_SIGNALING_PATHWAY	0.570257	3.77381	0	0.00245942	189	22	CXCL12;PLCB1;CCL2;JAK2;PARD3;FOXO3;ADCY1;STAT1;PIK3R1;SOS1;NFKBIA;AKT3;VAV3;PTK2;GNG12;PRKACB;BRAF;GSK3B;STAT3;STAT2;SOS2;RHOA	CXCL12;PLCB1;CCL2;JAK2;PARD3;FOXO3;ADCY1;STAT1;PIK3R1;SOS1;NFKBIA;AKT3;VAV3
HALLMARK_ESTROGEN_RESPONSE_EARLY	0.573445	3.6265	0	0.00271924	200	25	CXCL12;FKBP5;SVIL;KAZN;JAK2;DLC1;RHOBTB3;UGCG;ADCY1;MED13L;AFF1;TIPARP;NAV2;ADD3;PDLIM3;IGF1R;IL6ST;FOXC1;TPD52L1;OLFML3;XBP1;PRSS23;GJA1;NBL1;IGFBP4	CXCL12;FKBP5;SVIL;KAZN;JAK2;DLC1;RHOBTB3;UGCG;ADCY1;MED13L;AFF1;TIPARP;NAV2
KEGG_NEUROTROPHIN_SIGNALING_PATHWAY	0.52763	3.24843	0.00337838	0.0209051	126	17	CAMK2D;PLCG2;MAPK10;FOXO3;PIK3R1;JUN;SOS1;NFKBIA;AKT3;MAP3K5;BRAF;GSK3B;IRAK3;GAB1;MAPK8;SOS2;RHOA	CAMK2D;PLCG2;MAPK10;FOXO3;PIK3R1;JUN;SOS1;NFKBIA;AKT3;MAP3K5
KEGG_CALCIUM_SIGNALING_PATHWAY	0.507166	2.90691	0.0192926	0.0680439	177	17	PLCB1;PDE1A;CAMK2D;PLCG2;ADCY1;RYR2;ITPR2;PPP3CA;GNAQ;CACNA1C;SLC8A1;PDE1C;TRPC1;PRKACB;EGFR;GNA14;HRH1	PLCB1;PDE1A;CAMK2D;PLCG2;ADCY1;RYR2;ITPR2;PPP3CA;GNAQ;CACNA1C;SLC8A1;PDE1C
KEGG_ERBB_SIGNALING_PATHWAY	0.451462	2.76149	0.0344828	0.0922282	87	17	CAMK2D;PLCG2;MAPK10;PIK3R1;JUN;SOS1;AKT3;PTK2;BRAF;EGFR;CDKN1A;GSK3B;GAB1;MAPK8;SOS2;ABL2;HBEGF	CAMK2D;PLCG2;MAPK10;PIK3R1;JUN;SOS1
KEGG_AXON_GUIDANCE	0.432434	2.68169	0.00621118	0.0988687	129	26	CXCL12;NTNG1;ROBO1;UNC5C;SLIT2;EFNA5;SRGAP1;EPHA3;NRP1;SEMA5A;ARHGEF12;PPP3CA;NFAT5;SEMA3E;PTK2;RASA1;SEMA3A;LRRC4C;GSK3B;MET;NTN1;ROBO2;RHOA;NTN4;ITGB1;SEMA3C	CXCL12;NTNG1;ROBO1;UNC5C;SLIT2;EFNA5;SRGAP1;EPHA3
KEGG_PATHWAYS_IN_CANCER	0.329002	2.42863	0.0246154	0.121331	325	48	MECOM;LAMB1;PLCG2;FGF14;ZBTB16;MAPK10;PLD1;STAT1;RUNX1T1;MITF;PIK3R1;JUN;SOS1;RUNX1;PPARG;LAMA4;CTNNB1;NFKBIA;AKT3;RARB;JAK1;TRAF3;DAPK2;PIAS1;IGF1R;TCF7L1;PTK2;CREBBP;PTEN;BRAF;EGFR;FGF10;CDKN1A;GSK3B;STAT3;MAPK8;CDK6;SOS2;MET;IGF1;TGFBR1;MMP1;LAMB2;RHOA;HSP90AB1;HSP90B1;ITGB1;FN1	MECOM;LAMB1;PLCG2;FGF14;ZBTB16;MAPK10;PLD1;STAT1;RUNX1T1;MITF;PIK3R1;JUN;SOS1;RUNX1;PPARG;LAMA4;CTNNB1
KEGG_WNT_SIGNALING_PATHWAY	0.396476	2.38174	0.0517799	0.127398	150	21	PLCB1;CAMK2D;MAPK10;TBL1XR1;JUN;PRICKLE2;CTNNB1;PRICKLE1;PPP3CA;NFAT5;TCF7L1;CREBBP;BTRC;PRKACB;CCND3;GSK3B;MAPK8;NLK;SFRP1;SFRP4;RHOA	PLCB1;CAMK2D;MAPK10;TBL1XR1;JUN;PRICKLE2;CTNNB1;PRICKLE1
KEGG_JAK_STAT_SIGNALING_PATHWAY	0.407051	2.4433	0.0705128	0.130042	155	20	JAK2;LIFR;OSMR;STAT1;PIK3R1;SOS1;GHR;SPRED1;AKT3;SOCS3;JAK1;PIAS1;IL6ST;CREBBP;IL7;IL15;CCND3;STAT3;STAT2;SOS2	JAK2;LIFR;OSMR;STAT1;PIK3R1;SOS1;GHR;SPRED1
KEGG_GAP_JUNCTION	0.452594	2.46422	0.073955	0.139484	90	15	PRKG1;PLCB1;LPAR1;ADCY1;SOS1;ITPR2;GNAQ;PRKACB;EGFR;PDGFD;SOS2;TUBA1A;GJA1;PDGFC;GUCY1A2	PRKG1;PLCB1;LPAR1;ADCY1;SOS1
KEGG_CYTOKINE_CYTOKINE_RECEPTOR_INTERACTION	0.457144	2.50597	0.0543131	0.141827	265	15	CXCL12;CCL2;LIFR;OSMR;GHR;IL6ST;TNFSF13B;IL7;IL15;EGFR;TNFRSF19;MET;TGFBR1;INHBA;PDGFC	CXCL12;CCL2;LIFR;OSMR;GHR
KEGG_GNRH_SIGNALING_PATHWAY	0.39446	2.28926	0.0918033	0.15226	101	17	PLCB1;CAMK2D;MAPK10;ADCY1;PLD1;JUN;SOS1;ITPR2;GNAQ;CACNA1C;PRKACB;EGFR;MAPK8;MAP2K6;SOS2;HBEGF;PLA2G2A	PLCB1;CAMK2D;MAPK10;ADCY1;PLD1;JUN;SOS1
HALLMARK_TNFA_SIGNALING_VIA_NFKB	0.334171	2.60871	0.0196721	0.199184	200	42	SOD2;NAMPT;CCL2;CEBPD;IRF1;ATF3;JUN;GEM;NFIL3;TIPARP;PNRC1;EGR1;NFKBIA;PHLDA1;FOSB;BTG1;JUNB;SOCS3;KLF9;NFAT5;SAT1;ICAM1;F3;CCNL1;IL6ST;DDX58;ZFP36;DUSP1;TANK;GCH1;CDKN1A;TSC22D1;MAP3K8;NR4A1;INHBA;HBEGF;RCAN1;KYNU;GFPT2;KLF2;TNFAIP6;KLF6	SOD2;NAMPT;CCL2;CEBPD;IRF1;ATF3;JUN;GEM;NFIL3;TIPARP;PNRC1;EGR1;NFKBIA;PHLDA1;FOSB;BTG1;JUNB;SOCS3;KLF9;NFAT5;SAT1
Sublining
Term	es	nes	pval	fdr	geneset_size	matched_size	genes	ledge_genes
KEGG_MAPK_SIGNALING_PATHWAY	0.484282	2.53991	0	0.0144628	267	30	JUN;CACNA1C;NFATC2;FOS;PDGFRA;MAP4K4;PDGFRB;NR4A1;GADD45B;FGF7;DUSP1;CACNB4;PPP3CA;JUND;MAP3K2;BRAF;RAP1B;NFKB1;MAPK8;FGF14;EGFR;IL1R1;MAP4K3;CACNB2;MAPKAPK2;RRAS;FLNB;MECOM;HSPB1;FGF10	JUN;CACNA1C;NFATC2;FOS;PDGFRA;MAP4K4;PDGFRB;NR4A1;GADD45B;FGF7
HALLMARK_TNFA_SIGNALING_VIA_NFKB	0.479575	2.6919	0	0.0159109	200	54	JUN;FOSB;FOS;ZFP36;IER2;JUNB;GEM;KLF6;CCNL1;MCL1;EGR1;NAMPT;SOCS3;CD44;NR4A1;GADD45B;ATF3;SERPINE1;KLF9;IER3;ID2;EIF1;SLC2A3;IL6ST;F3;TNC;DUSP1;NR4A2;B4GALT1;PER1;CEBPD;PNRC1;NFKB1;PPP1R15A;SQSTM1;ICAM1;IL6;PHLDA1;LDLR;PDE4B;KLF4;PLAU;PMEPA1;MARCKS;IRF1;MAFF;SAT1;RHOB;CEBPB;NFIL3;CXCL1;HBEGF;TNFAIP6;KYNU	JUN;FOSB;FOS;ZFP36;IER2;JUNB;GEM;KLF6;CCNL1;MCL1;EGR1;NAMPT;SOCS3;CD44;NR4A1;GADD45B;ATF3;SERPINE1;KLF9;IER3;ID2;EIF1;SLC2A3;IL6ST;F3;TNC;DUSP1;NR4A2
HALLMARK_ESTROGEN_RESPONSE_EARLY	0.52034	2.58048	0.00808625	0.0218775	200	22	KAZN;IGFBP4;CXCL12;FOS;PRSS23;CD44;OLFML3;PDLIM3;MED13L;IL6ST;JAK2;NAV2;B4GALT1;UGCG;RAB31;KLF4;TPBG;MYOF;ADCY1;FLNB;TIAM1;FKBP5	KAZN;IGFBP4;CXCL12;FOS;PRSS23;CD44;OLFML3;PDLIM3
HALLMARK_ESTROGEN_RESPONSE_LATE	0.500899	2.50013	0.00271739	0.0225404	200	23	IGFBP4;CXCL12;FOS;ZFP36;PRSS23;CD44;MDK;PDLIM3;UGDH;ID2;IL6ST;JAK2;RAB31;KLF4;TPBG;DNAJC1;MYOF;FLNB;CD9;TIAM1;CPE;CAV1;FKBP5	IGFBP4;CXCL12;FOS;ZFP36;PRSS23;CD44;MDK;PDLIM3;UGDH;ID2;IL6ST
HALLMARK_EPITHELIAL_MESENCHYMAL_TRANSITION	0.409432	2.33258	0	0.0442522	200	77	IGFBP4;JUN;VCAN;CXCL12;COL1A1;CDH11;FBLN1;COL3A1;SFRP1;BGN;DCN;GEM;MMP2;COMP;COL6A3;DPYSL3;PDGFRB;LUM;CD44;GAS1;GADD45B;THBS2;SCG2;CALD1;SERPINE1;COL6A2;VIM;COL5A2;MXRA5;SGCD;ID2;NID2;ECM2;TNC;PPIB;SPARC;TPM4;COL16A1;SERPINH1;LAMC1;THY1;CALU;COL1A2;PCOLCE;BASP1;ADAM12;IL6;LOXL1;PRRX1;SPOCK1;ELN;PMEPA1;WIPF1;SAT1;SLIT2;CADM1;RHOB;ITGB1;LAMA2;CXCL1;TIMP1;LGALS1;ANPEP;FSTL1;HTRA1;NTM;DAB2;COL4A1;MGP…	IGFBP4;JUN;VCAN;CXCL12;COL1A1;CDH11;FBLN1;COL3A1;SFRP1;BGN;DCN;GEM;MMP2;COMP;COL6A3;DPYSL3;PDGFRB;LUM;CD44;GAS1;GADD45B;THBS2;SCG2;CALD1;SERPINE1;COL6A2;VIM;COL5A2;MXRA5;SGCD
HALLMARK_IL2_STAT5_SIGNALING	0.432965	2.23191	0.0464481	0.0628481	200	23	EMP1;KLF6;CD44;RORA;SNX9;GADD45B;COL6A1;NFKBIZ;AHR;SLC2A3;IFNGR1;NRP1;WLS;PHLDA1;MAFF;TNFSF10;RHOB;MAPKAPK2;NFIL3;TIAM1;GPX4;RGS16;ENPP1	EMP1;KLF6;CD44;RORA;SNX9;GADD45B;COL6A1;NFKBIZ;AHR;SLC2A3
HALLMARK_XENOBIOTIC_METABOLISM	0.432262	2.07482	0.0852273	0.0857697	200	18	IGFBP4;FBLN1;IGF1;APOE;UGDH;SERPINE1;TPST1;ID2;EPHX1;ATP2A2;CFB;PTS;TMEM176B;IL1R1;ESR1;KYNU;MT2A;BCAT1	IGFBP4;FBLN1;IGF1;APOE;UGDH;SERPINE1;TPST1;ID2
HALLMARK_HYPOXIA	0.38795	2.03902	0.0303798	0.0875099	200	36	JUN;FOS;ZFP36;BGN;DCN;KLF6;ANGPTL4;SRPX;HSPA5;RORA;ATF3;SERPINE1;IER3;SLC2A3;F3;DUSP1;CP;PNRC1;PAM;PPP1R15A;PDK3;IL6;RBPJ;TPBG;EGFR;MAFF;WSB1;NFIL3;PGF;EXT1;AKAP12;CAV1;MT2A;S100A4;UGP2;ERRFI1	JUN;FOS;ZFP36;BGN;DCN;KLF6;ANGPTL4;SRPX;HSPA5;RORA;ATF3;SERPINE1;IER3;SLC2A3;F3;DUSP1;CP
HALLMARK_UV_RESPONSE_UP	0.429927	2.00572	0.0486487	0.0894988	158	19	FOSB;FOS;JUNB;NR4A1;PDLIM3;ATF3;IL6ST;PTPRD;EPHX1;EIF5;NPTX2;PLCL1;SQSTM1;ICAM1;IL6;HNRNPU;IRF1;RHOB;GPX3	FOSB;FOS;JUNB;NR4A1;PDLIM3;ATF3;IL6ST;PTPRD;EPHX1;EIF5
HALLMARK_APOPTOSIS	0.417081	2.12412	0.0175	0.0914877	161	35	JUN;EMP1;BGN;DCN;MMP2;MCL1;PDGFRB;LUM;CD44;CTNNB1;GADD45B;LMNA;ATF3;IER3;GSN;SQSTM1;IFNGR1;IL6;DPYD;ANKH;IRF1;SAT1;TNFSF10;SLC20A1;RHOB;DNAJC3;TIMP1;APP;HSPB1;GPX3;GPX4;CAV1;IGFBP6;TIMP3;CLU	JUN;EMP1;BGN;DCN;MMP2;MCL1;PDGFRB;LUM;CD44;CTNNB1;GADD45B;LMNA;ATF3
HALLMARK_GLYCOLYSIS	0.448633	2.07707	0.0552486	0.0963178	200	17	VCAN;DCN;ANGPTL4;CD44;HSPA5;IER3;TPST1;FUT8;B4GALT1;PAM;PDK3;TPBG;EGFR;TXN;MET;EXT1;UGP2	VCAN;DCN;ANGPTL4;CD44;HSPA5;IER3;TPST1;FUT8
Progenitor
Term	es	nes	pval	fdr	geneset_size	matched_size	genes	ledge_genes
HALLMARK_EPITHELIAL_MESENCHYMAL_TRANSITION	0.379796	3.90929	0	0.0582989	200	105	MFAP5;FBN1;VCAN;TGFBR3;COL1A1;FBLN2;PCOLCE2;THY1;FSTL1;PRRX1;NTM;DCN;COL5A1;LAMA2;SFRP4;EDIL3;FBLN1;COL12A1;LGALS1;LOXL1;ADAM12;LOX;THBS1;DST;CD44;MXRA5;SPARC;COL1A2;THBS2;IGFBP4;LRP1;ELN;NT5E;ITGB1;BASP1;DPYSL3;FERMT2;MYL9;FBLN5;COL3A1;BMP1;SLIT3;GADD45B;SNTB1;FAP;LOXL2;ECM1;LAMC1;FLNA;SPOCK1;SDC1;COL8A2;CTHRC1;TPM1;CD59;FSTL3;LAMA3;CALU;EFEMP2;PLOD1;PDGFRB;COL5A2;GLIPR1;NOTCH2;MMP2;SERPINE2;LRR…	MFAP5;FBN1;VCAN;TGFBR3;COL1A1;FBLN2;PCOLCE2;THY1;FSTL1;PRRX1;NTM;DCN;COL5A1;LAMA2;SFRP4;EDIL3;FBLN1;COL12A1;LGALS1;LOXL1;ADAM12;LOX;THBS1;DST;CD44;MXRA5;SPARC;COL1A2;THBS2;IGFBP4;LRP1;ELN
HALLMARK_APICAL_JUNCTION	0.477071	3.61574	0.00413223	0.0874483	200	37	FBN1;VCAN;NEGR1;THY1;ADAMTS5;ACTB;CD99;CD34;ITGB1;ACTG1;SGCE;MYL9;FLNC;BMP1;MYL12B;LIMA1;ZYX;PFN1;NEXN;TSPAN4;LAMA3;SPEG;EXOC4;MMP2;DLG1;BAIAP2;MDK;EPB41L2;AKT3;PIK3CB;MSN;MYH9;ICAM1;CDH11;TGFBI;SLIT2;VCAM1	FBN1;VCAN;NEGR1;THY1;ADAMTS5;ACTB;CD99;CD34;ITGB1;ACTG1;SGCE;MYL9;FLNC;BMP1;MYL12B
HALLMARK_MITOTIC_SPINDLE	0.442691	3.34233	0.0283401	0.131291	200	44	TRIO;DOCK4;MARCKS;PXN;DST;KIFAP3;SPTBN1;GSN;RASAL2;MID1;FARP1;MYO1E;ITSN1;OPHN1;ARHGAP29;ARHGEF3;ARHGAP10;CLIP1;PALLD;DYNC1H1;NEDD9;FLNA;BIN1;CDC42BPA;WASF2;CLASP1;PREX1;RANBP9;AKAP13;FLNB;NOTCH2;PCGF5;ABR;KIF1B;PKD2;EPB41;PCM1;DLG1;EPB41L2;MYH9;STK38L;ARHGEF12;PDLIM5;SORBS2	TRIO;DOCK4;MARCKS;PXN;DST;KIFAP3;SPTBN1;GSN;RASAL2;MID1;FARP1;MYO1E;ITSN1;OPHN1;ARHGAP29;ARHGEF3;ARHGAP10
HALLMARK_MYOGENESIS	0.355103	3.09825	0.127962	0.186627	200	43	CFD;COL1A1;PTGIS;LAMA2;ABLIM1;IGF1;DMD;ADAM12;SPARC;GSN;ITGB1;FABP3;COL3A1;LSP1;MYOM1;GADD45B;AEBP1;CNN3;BIN1;LPIN1;SPEG;IFRD1;COL6A2;FHL1;PLXNB2;ST5;SVIL;SORBS1;HBEGF;WWTR1;GPX3;MYH9;DAPK2;MEF2A;PDE4DIP;TPD52L1;NAV2;SOD3;APP;IGFBP7;COL4A2;COL6A3;CLU	CFD;COL1A1;PTGIS;LAMA2;ABLIM1;IGF1;DMD;ADAM12;SPARC;GSN
