## Supplemental Table 4 for "Heterogeneity of Inflammation-associated Synovial Fibroblasts in Rheumatoid Arthritis and Its Drivers"

### Sheet: Sheet1
INFg	TNFa	IL-1b	IFN+TNF	TNF+IL-1b	IFN+IL-1b	IFN+TNF+IL-1b
GBP1	CXCL8	CXCL5	GBP1	CXCL8	GBP1	CXCL5
GBP2	SOD2	CXCL3	GBP2	CXCL5	CXCL5	GBP1
APOL1	CCL2	CXCL6	PSMB9	CXCL3	GBP2	CXCL3
WARS1	BIRC3	IL6	APOL1	CXCL1	CXCL3	CXCL6
STAT1	CXCL5	CXCL1	PARP14	CXCL6	CXCL1	GBP2
IFIT3	CXCL6	SOD2	CCL2	PTGS2	CXCL6	CXCL1
PARP14	NFKBIA	TNFAIP6	SOD2	SOD2	IFIT3	CCL2
HLA-B	AKR1B1	MT2A	WARS1	STC1	APOL1	SOD2
APOL6	VCAM1	TFPI2	HLA-B	IER3	SOD2	PSMB9
IRF1	CXCL1	CXCL8	APOL6	TNFAIP6	WARS1	TAP1
PSMB9	CXCL3	STC1	STAT1	INHBA	STAT1	PARP14
TAP1	TNFAIP3	SLC39A14	B2M	MT2A	APOL6	APOL1
B2M	DRAM1	INHBA	IRF1	CCL2	HLA-B	TNFAIP6
HLA-E	TNFAIP2	CCL2	LAP3	TFPI2	MT2A	MT2A
EPSTI1	SERPINB2	IER3	TAP1	SLC39A14	PARP14	WARS1
PARP9	RELB	CXCL2	CTSS	NFKBIA	B2M	HLA-B
LAP3	TFPI2	MMP1	DRAM1	AKR1B1	TAP1	SLC39A14
XAF1	SLC39A14	PTGS2	CXCL5	CXCL2	CCL2	STAT1
UBE2L6	SLIT2	TNFRSF11B	CXCL8	PTGES	PSMB9	B2M
DTX3L	WTAP	IL33	TNFAIP2	MMP1	CTSS	DRAM1
PSME2	STC1	PTGES	NFKBIA	IL33	IRF1	CTSS
PSME1	C11orf96	NFKBIA	PSME1	SERPINB2	PARP9	APOL6
SAMD9L	TNFAIP6	NAMPT	MT2A	NFKBIZ	TFPI2	NFKBIA
TAP2	IL33	AKR1B1	CXCL9	MT1E	TNFAIP6	TFPI2
PLAAT4	MMP1	SERPINE2	HLA-E	NAMPT	LAP3	LAP3
SECTM1	ALDH1A3	CA12	HLA-A	C11orf96	EPSTI1	CXCL8
IFI27	TNFRSF11B	COL3A1	EPSTI1	PID1	DRAM1	PTGES
HLA-DRA	CD82	FGF2	TAP2	CH25H	HLA-E	IRF1
CXCL9	HLA-B	CH25H	DTX3L	EREG	PTGES	TNFAIP2
GBP3	ICAM1	GFPT2	TNFAIP3	TNFRSF11B	IFI44L	IFI44L
CTSS	CH25H	MT1E	HLA-C	GFPT2	DTX3L	EPSTI1
CD74	BDKRB1	PID1	PSME2	DRAM1	IFI27	IFI27
IFI44L	ATP2B1	MMP3	PARP9	BIRC3	XAF1	XAF1
HLA-C	UGCG	FTH1	UBE2L6	CA12	CXCL9	IL7R
IFI6	CA12	NFKBIZ	BIRC3	RCAN1	CXCL8	TNFAIP3
DDX60	PTGES	SFRP4	OPTN	IL1RN	TAP2	FST
RNF213	ATP13A3	ATP13A3	IFI27	TNFAIP3	SLC39A14	MT1E
APOL2	TNFAIP8	TGM2	SAMD9L	CD82	PSME1	HLA-E
IRF1-AS1	CXCL2	SERPINB2	TAPBP	SERPINE2	UBE2L6	HLA-A
TNFSF13B	ROBO1	RCAN1	ALDH1A3	FGF2	SAMD9L	HLA-C
HLA-DPA1	CTHRC1	DRAM1	RNF213	MMP3	IL33	IL33
ERAP2	IER3	C11orf96	SECTM1	NRP2	PSME2	DTX3L
IFITM3	INHBA	TNC	TFPI2	ATP13A3	IFI6	TAP2
NUB1	GPRC5B	EREG	CD74	ATP2B1	TNFAIP2	PARP9
APOL3	ADGRD1	PLOD2	SLIT2	WNT5A	CXCL2	CXCL9
MT2A	PDPN	WNT5A	IFITM3	COL3A1	TGM2	CXCL2
HLA-A	P3H2	FNDC3B	PLAAT4	ST3GAL1	NFKBIA	AKR1B1
SAMHD1	LACC1	PAPPA	IL7R	TNFAIP2	MT1E	IFI6
PLSCR1	C1QTNF1	IL1RN	GBP3	FNDC3B	HLA-A	UBE2L6
STAT2	BMP2	SAT1	FST	FTH1	IL7R	TGM2
IFIT2	NRP2	MAN1A1	GCH1	P3H2	TNFRSF11B	SAMD9L
BTN3A3	GFPT2	CD82	NUB1	WTAP	HLA-C	PSME1
GOLM1	ITGA2	ID2	STAT2	PAPPA	OAS3	TNFRSF11B
PSMB8	NAMPT	EPAS1	HLA-DRA	C1QTNF1	C1R	FTH1
TRIM22	FTH1	STC2	C1S	VCAM1	RCAN1	PTGS2
HLA-F	DCBLD2	LUM	ADGRD1	DNER	PLAAT4	C1S
TNFAIP2	CTSS	CHI3L1	APOL2	SIRPA	NFKBIZ	MMP1
CFH	MT2A	WTAP	HLA-F	SAT1	IER3	ALDH1A3
BTN3A2	CLDN11	ROBO1	IRF1-AS1	LRIG1	RARRES1	PSME2
CSF1	F3	ATP2B1	TYMP	BMP2	SECTM1	BIRC3
GBP4	MMP3	VCAM1	IL15RA	TGM2	ADM	ADM
OAS3	LMO4	ADAMTS5	PTGES	SLC43A3	STC1	CH25H
IL15RA	PTGS2	BMP2	IL33	PDPN	CD74	STAT2
GBP5	BTG3	STEAP1	SAMHD1	IL6	CSF1	INHBA
TYMP	TNS3	SEMA3C	DDX60	STC2	GCH1	CA12
C1R	TIFA	ST3GAL1	POMP	SFRP4	HLA-DRA	VCAM1
SP100	PSMB9	TNFAIP3	TNFRSF11B	PDZRN3	CA12	C1R
HLA-DRB1	ACO1	SLC5A3	C1R	EPAS1	SAMHD1	RCAN1
PSMA4	CYP7B1	C1QTNF1	CXCL1	SLC11A2	IFIT2	CSF1
TRIM69	IL6ST	LRIG1	CSF1	POU2F2	RNF213	STC1
OPTN	PID1	IL6ST	PSMB8	ADAMTS5	IRF1-AS1	RARRES1
BTN3A1	KLHL5	AKR1C1	PSMA4	BDKRB2	TNFSF13B	IFITM3
POMP	SELENOM	PDPN	ZNFX1	BDKRB1	DDX60	NRP2
VAMP5	TYMP	HIF1A	CFH	ID2	MMP1	RNF213
ZNFX1	IL6	BDKRB2	SLC15A3	CHI3L1	C1S	GCH1
IFI35	TNIP1	SIRPA	VCAM1	SLC5A3	ALDH1A3	SERPINB2
CMPK2	OPTN	ELN	TNS3	AKR1C1	TAPBP	GBP3
C1S	IL1B	HAS2	DNAJA1	ELN	APOL2	DDX60
XRN1	SRGN	LMO4	BTN3A3	RELB	CFH	IFIT3
TLR3	ENC1	UGCG	ERAP2	PLD1	FST	OPTN
OAS2	PLOD2	DNER	LMO4	STEAP1	NAMPT	SAMHD1
RARRES1	IL1RN	NRP2	F3	ROBO1	PLSCR1	TNFSF13B
IGFBP5	IBSP	BIRC3	TGM2	LMO4	GBP3	NAMPT
MX1	SQSTM1	P3H2	BTN3A2	GCH1	IFITM3	IER3
GCH1	FILIP1L	ACSL4	SERPINB2	CCL7	PTGS2	SRGN
SLC15A3	CYB561A3	ADM	SRGN	TNFAIP8	OPTN	GFPT2
IFIH1	TGM2	FGF10	IFI35	LUM	CD82	PLAAT4
IFIT5	ADGRL4	IGF1	ADM	PLOD2	TNFAIP3	SQOR
BST2	SERPINE2	BDKRB1	XAF1	ACSL4	INHBA	CD82
JAK2	CCL5	TFRC	FAM111A	IL6ST	CDCP1	WTAP
SAMD9	SLC2A6	HIPK2	IFI44L	INSIG2	STAT2	MMP3
ETV7	NFKB1	SLC11A2	RND3	UGCG	TYMP	NFKBIZ
PCNA	SEMA3C	STEAP2	RARRES1	SLC7A2	CMPK2	CCL7
NMI	DNER	PDZRN3	TRIM22	ADM	OAS2	CD74
SERPING1	BID	PF4V1	CD40	INSIG1	CH25H	ZNFX1
RALGPS2	GCH1	CUL4B	AKR1B1	FAM177B	MMP3	TAPBP
OAS1	GNPTAB	POU2F2	OAS1	NAB1	CCL7	CFH
PMAIP1	NINJ1	CHMP1B	ICAM1	CCN1	SLC15A3	HLA-DRA
CTSO	LUM	CEBPD	JAK2	ZNF281	NUB1	LUM
TAPBP	CPM	SLC7A2	SQOR	CTSS	IL15RA	SAT1
ISG15	NAV2	EPB41L3	TRIM69	HLA-B	PSMB8	CHI3L1
GBP1P1	RFX5	SRGN	IFI6	HIPK2	APOL3	SECTM1
ASS1	ST3GAL1	ADAMTS1	VAMP5	TFRC	DDX58	RND3
SLC2A5	BIRC2	TNFAIP8	RELB	MEIS1	SQOR	PID1
HLA-DMB	PSME1	TMEM165	CCN1	RAI14	FGF2	IRF1-AS1
TGM2	SLC22A23	HLA-B	SERPING1	DNAJC3	NRP2	APOL2
DNAJA1	LAMC2	ACKR3	HLA-DPA1	BTG3	TRIM69	TYMP
DDX60L	COL3A1	SLC16A7	RALGPS2	EGFR	IFIH1	HLA-F
ERAP1	PHLDA1	GNG11	IL6ST	LACC1	ADGRD1	MX1
TNFRSF14	LPXN	MGST1	GBP4	EPB41L3	OAS1	CDCP1
ACSL5	MME	C15orf48	GOLM1	IL7R	ZNFX1	SLC15A3
RECK	IFNAR1	SLC43A3	DDX60L	CCL20	ERAP2	CMPK2
LIMA1	CSF1	ZNF281	SLC39A14	MAN1A1	RND3	ATP13A3
RND3	SLC39A8	DNAJC3	BST2	IL1B	HLA-F	IL15RA
OLFML1	PPP4R4	CCL7	HLA-DRB1	RSPO3	BTN3A2	DNAJA1
HLA-DMA	RRM2	PLA2G4A	PMAIP1	SRGN	BTN3A3	IFIH1
ADAR	AL139220.2	FAM177B	IFIT3	C15orf48	TRIM22	OAS1
NLRC5	TRAF3	DCN	CTSO	CHMP1B	SAMD9	PSMB8
GJD3	HJURP	BCAT1	BTN3A1	HSPA5	POMP	IL6ST
IDO1	CDK6	SQSTM1	ADAR	CSGALNACT1	PSMA4	ST3GAL1
CDCP1	LRIG1	NAB1	TNFSF13B	HAS1	BST2	ADGRD1
FAM111A	LRRN3	RELB	GBP5	ALDH1A3	SERPINB2	SAMD9
TNC	IL34	FYN	SP100	ADAM12	IL6ST	BTN3A3
SP110	TNFRSF10B	PLD1	IFIT5	SEMA3C	XRN1	NUB1
CD40	IL32	CYB561A3	LIMA1	CYP7B1	DDX60L	APOL3
EIF2AK2	PTX3	CCL20	OAS3	LIF	MX1	FGF2
SQOR	PIM1	CYP7B1	EIF2AK2	G0S2	HLA-DPA1	TNS3
CASP4	CKS2	INSIG1	PCNA	STEAP2	CHI3L1	DDX60L
TRIM21	TSLP	LMAN1	CDCP1	IGF1	DNAJA1	ICAM1
HLA-DPB1	SIRPA	TNFAIP2	CXCL6	CEBPD	GBP5	PDPN
PSMA3	ARHGAP28	DNAJB9	CD82	CYB561A3	JAK2	ERAP2
PML	FZD7	GLIS3	NMI	RAB27B	IFIT5	ID2
RBCK1	GSAP	PRDM1	NLRC5	UGP2	ATP13A3	TRIM22
FAM111B	TAP1	BMP6	SLC2A5	AMPD3	GBP4	TRIM69
DRAM1	CYLD	ENC1	PALM2AKAP2	HIF1A	BIRC3	C11orf96
ADM	CLDN14	CEBPB	CXCL10	CUL4B	VAMP5	SLC5A3
CIITA	NFKBIE	SLC30A1	FILIP1L	SQOR	IFI44	BTN3A2
CD47	SLCO3A1	RAB27B	RRM2	PF4V1	GALNT15	PSMA4
TMX1	FAM177B	OSBPL8	DPYSL3	FYN	SLC5A3	ITGB8
RAB27B	LMCD1	LMCD1	PML	SLC16A7	WTAP	POMP
BATF2	STEAP1	GCH1	NAMPT	NDP	CCN1	VAMP5
DPYD	LIF	INSIG2	ERAP1	GLIS3	ICAM1	IFI44
SCARB2	SLC5A3	LACC1	XRN1	HAS2	FTH1	SLC43A3
SHISA5	SACS	CTSS	FAM111B	FGF10	SRGN	SP110
LGALS3BP	DPYSL3	GALNT15	CKAP4	MT1F	PDPN	STEAP1
CCND1	PTGFR	AHR	PDPN	TMEM158	IFI35	CHMP5
PPA1	ARNTL2	MMP2	TLR3	GBP1	SLC30A1	ADAR
HERC6	LGI2	LGR4	MT1E	RND3	ISG15	ATP2B1
CASP1	CCL7	HSD11B1	TNFRSF14	ICAM1	VCAM1	HIF1A
CRYBG1	CFLAR	NOTCH2	CLDN11	PPP4R4	TNS3	C1QTNF1
LY6E	PDCD5	CD55	ETV7	IBSP	BTN3A1	SLIT2
CNDP2	OAS3	IL1B	CXCL3	F3	PMAIP1	IFI35
RRM2	IL7R	EGFR	IFIH1	FST	CD40	MT1M
PCGF5	PSME2	C3	FTH1	NR4A2	ST3GAL1	IL1RN
IL18BP	EPAS1	LIF	CMPK2	ATP2A2	SP110	MAN1A1
KIAA1217	PLA2G4A	ADAM12	GPRC5B	HSD11B1	NAB1	ISG15
TMTC1	PDZRN3	BASP1	NRP2	PBX1	SERPING1	POU2F2
APOL4	MOXD1	IGFBP4	MX1	GNG11	SLC43A3	OAS3
IL33	CEMIP	IGF2R	GBP1P1	IRAK3	PID1	GALNT15
SLC9A7	NAV3	CRTAC1	CFLAR	SQSTM1	GFPT2	LMO4
IFIT1	RNF145	ATP2A2	STOM	GALNT15	POU2F2	SP100
ABI3BP	MID1	CSGALNACT1	WTAP	BMP6	RALGPS2	TMEM158
TNS3	JUNB	IBSP	HSP90AA1	CDCP1	AKR1B1	DNER
STOM	TUSC1	TMEM158	CYB5A	TMEM165	ITGB8	NMI
CD274	PDE4DIP	GBE1	UGCG	ACO1	NLRC5	XRN1
HELZ2	ADM	SERPINA1	IL6	HS3ST3B1	TMEM158	TNFAIP8
PPL	HLA-A	AL139220.2	TMX1	ITGA1	SAT1	ISG20
IFI44	BDKRB2	SQOR	BTG3	NR4A1	HLA-DRB1	BDKRB2
CADPS2	CNTNAP1	MT1F	ISG20	DIO2	BDKRB2	BST2
TRIM56	MX1	MEIS1	PLSCR1	ENC1	RAB27B	SLC30A1
C5orf15	PANX1	SOX4	RBCK1	ACKR3	TNFRSF14	BTN3A1
SNTB2	KPNA2	MT1M	BDKRB1	MME	PML	CEBPD
NPTX1	TRIM37	ALDH1A3	HELZ2	C3	F3	SLC11A2
GSTK1	NAB1	F3	GJD3	CRTAC1	STEAP1	GBP4
ENC1	EREG	PENK	HAPLN1	PRDM1	SP100	BDKRB1
ASPHD2	ADAMTS5	HS3ST3B1	ITGA2	WIPI1	EIF2AK2	EIF2AK2
PHF11	PPIF	TSHZ2	SP110	LMCD1	NMI	CD40
DNPEP	NECAP2	MYO1B	LAYN	PDE4B	SLIT2	GBP5
HLA-DOA	BMPER	TMTC1	MMP3	HBEGF	TMTC1	INSIG2
TMEM140	ACSL4	MME	IL32	BASP1	ERAP1	ADAMTS5
GUK1	CLIC6	RAI14	RAB27B	MGST1	ZNF281	RAB27B
RFX5	MSC	PXDN	RCAN1	SELENOM	ADAR	CLDN11
AIM2	OSBPL8	LPAR1	CD274	SLIT2	HIF1A	GOLM1
SNX6	NCEH1	NNMT	C5orf15	CPM	IGF1	IFIT2
RTP4	SFRP4	WIPI1	CHMP5	MARCKS	CHMP5	DPP4
ITM2B	ARL6IP1	MMP13	CASP4	LPAR1	ETV7	PSMA3
TNFSF10	PBX1	ABHD2	PTMA	MFSD2A	GBP1P1	HELZ2
SAT1	PNRC1	FGF7	TRIM21	BCAT1	DPYSL3	SERPING1
CTSL	FYN	GALNT2	HLA-DMB	NFKB1	ISG20	QSOX1
NAMPT	TNFRSF9	RSPO3	ENC1	DAAM1	ATF3	PML
MOV10	C5orf15	GABRA4	CXCL11	IL11	ENC1	JAK2
ATAD2	MYOCD	PDE4B	APOL3	CLIC6	HELZ2	PRDM1
AC022034.1	CFH	CCN1	OAS2	FOXC1	CD274	SERPINE2
MCM4	CD70	CTHRC1	IDO1	PXDN	IL1RN	PLSCR1
LAYN	PLK2	CDCP1	KARS1	PPIF	SLC2A5	C5orf15
CYB5A	MARCHF3	SELENOM	TNIP1	CLDN11	CEBPD	IFIT5
KARS1	ZNF267	TRAF3IP2	RRM1	IL26	GOLM1	NAB1
IL7R	NFKB2	RASSF8	LITAF	CSF3	ADAMTS5	ERAP1
RSAD2	PRDM1	LUCAT1	CASP1	AL355607.2	CXCL10	LHFPL6
HCP5	FNDC3B	LINC00968	PDCD1LG2	SERPINA1	BDKRB1	CTSO
DDX58	CD83	ABCA1	ISG15	LUCAT1	CTSO	CD274
HAPLN1	HIPK2	CLIC6	QSOX1	MT1M	PALM2AKAP2	STC2
AUTS2	GAS1	FNDC1	FAM177B	RAB13	CP	PMAIP1
PSMB8-AS1	NTN1	CPM	TMTC1	CEBPB	CEBPB	ENC1
PDPN	IFIH1	PBX1	TRIM14	SLC22A23	WDFY1	NLRC5
HLA-DQB1	NTF3	NDP	IER3	TWIST2	LMO4	CXCL10
C1GALT1	AP002784.1	PF4	C1GALT1C1	RNF145	MME	FGFR1
C1GALT1C1	S1PR3	ACO1	ATP13A3	MCC	C1QTNF1	TLR3
TXNIP	FAM83D	IRAK3	ASS1	MAFF	STC2	OAS2
SOD2	ID2	BTG3	PSMA3	GABRA4	UGCG	MEIS1
KREMEN1	HS3ST3B1	PNRC1	MCL1	MPZL1	C1GALT1C1	ACSL4
ICAM1	IRF1	C1GALT1C1	HEG1	PLA2G4A	LIMA1	HAPLN1
ADGRD1	SOX11	GAS1	HELLS	MYO1B	RBCK1	BTG3
ADD3	ADGRG6	CCL5	LHFPL6	GBE1	IL6	INSIG1
MCUB	FADS1	GALNT1	ACSL5	DTNA	GJD3	LRIG1
AC005515.1	PPP2R1B	PPIF	TUBB6	IGF2R	ID2	GBP1P1
NUDCD1	SLC43A2	TWIST2	ADD3	SLC30A1	CLDN11	CP
HAPLN3	HNRNPA3	AMPD3	HLA-DMA	TSHZ2	C15orf48	UGCG
GSDMD	CDCP1	G0S2	S1PR3	PI3	STEAP2	MME
MET	EPSTI1	DIO2	SUMO3	SOX5	PLOD2	DDX58
ZBTB20	ITGAV	CREB3L2	NINJ1	PREX1	C11orf96	ETV7
DUT	STAT1	HSPA5	CD47	SLC43A2	IDO1	RIPK2
GALNT15	FGF2	SLIT2	NR2F1	SOX4	DNER	TXN
IL15	MT1E	SARAF	MOV10	DSE	FAM177B	DYNLT1
HLA-DRB5	IRAK2	NTN4	CH25H	ADGRL4	HAPLN1	FNDC3B
FAM20A	TONSL	PDCD5	ANKRD13A	BID	HLA-DMB	RRM2
SLBP	NRG1	CSF3	ATF3	ADGRD1	TLR3	ATF3
NASP	ABCA5	MMP12	ZNF367	EDEM3	TRIM21	RNF114
NBN	IFNAR2	SLC22A23	MICB	TRAF3IP2	FAM111A	PDZRN3
MCM3	EGFR	SAR1B	WDFY1	TNIP1	BTG3	C15orf48
CLSPN	ZNF697	HAS1	TMSB10	AL139220.2	CYTOR	SLC39A8
SCML1	GBP2	RHOQ	CCL7	HYOU1	TFRC	CFLAR
FST	USP13	MPZL1	PTGS2	TMEM189	LRIG1	IL6
HELLS	C3orf80	FBXO32	SLC9A7	NINJ1	SHISA5	ANGPTL1
RCN1	MMP9	DTNA	ZC3HAV1	AMIGO2	IFIT1	P3H2
SMCHD1	TFRC	SEC61G	PPA1	PTGFR	MX2	HLA-DPA1
PSMA5	TMEM165	STAT4	CCL5	TSLP	CFLAR	RAI14
ENO1	CPED1	ZNF503	TUBA1B	COL7A1	LY6E	IFIT1
ANGPT1	UNKL	PI3	FGFR1	ABL1	C3	TNFRSF14
TMEM109	TMEM189	AGFG1	CYTOR	CCL5	INSIG2	ANGPT1
MASTL	ATP6V0B	AL355607.2	KLHDC7B	LRRN3	QSOX1	EREG
BVES	TAF5L	IL7R	ANKFY1	STAT4	RTP4	RCN1
USP30-AS1	BUB1	ABL1	BATF2	PF4	FAM111B	TWIST2
SLC25A28	ESM1	DAAM1	KIAA1217	BIRC2	PSMA3	IGF1
LITAF	APOL6	RNF145	SCARB2	RFLNA	ARID5B	RELB
LMO4	SERPINA1	CKAP4	JUNB	PPP2R1B	PRDM1	C3
MCM7	SQOR	RGS3	OLFML1	MMP2	ANGPT1	SIRPA
IL1RL1	CSRP2	PPP4R4	ZBTB20	AP002784.1	CXCL11	WDFY1
FAM107A	RSPO3	ICAM1	PLK2	SLC39A8	ACSL5	GJD3
GSTO1	GATA6	COX7A2	SHISA5	RASSF8	LUM	HLA-DRB1
CNN3	CYB5A	NEGR1	PHF11	CREB3L2	C5orf15	STEAP2
SULF1	FST	RND3	SHFL	LRRC15	PDCD1LG2	TMX1
SLC44A1	DOCK8	ITGA1	CLSPN	CCBE1	TNFAIP8	MGLL
VPS13C	RRAD	ADGRL4	HCFC1	PDCD5	MEIS1	IGFBP4
USP15	DNAJA1	IL26	TNFAIP6	ANGPT1	SERPINE2	MYO1B
PROCR	RCAN1	PHLDA1	CNDP2	ABCA5	NNMT	PLOD2
DYNLT1	CLDN1	UGP2	ADAMTS5	FNDC1	MAN1A1	BASP1
SYNE2	TNIP3	CYCS	TENT4B	DNAJB9	ZC3HAV1	CYP7B1
HSP90AA1	NFKBIZ	ANGPT1	SLC5A3	SMOX	ACSL4	RBCK1
PIM1	TUBA1C	MOXD1	RSAD2	PHLDA1	MOV10	PDCD1LG2
CXCL11	AGTRAP	TMED5	CRYBG1	MT1G	KLHDC7B	DNAJC3
CALCOCO2	ADD3	PLIN2	TMEM179B	JUNB	RIPK2	IGF2R
ZNF367	ZFP91	GSAP	RFX5	SEC11C	IL32	RALGPS2
RAB10	TRIM47	GABARAPL1	CD83	MGP	TMX1	ATP2A2
PDCD1LG2	CCNB1	ELL2	PIM3	PENK	RAI14	MX2
PRRX1	CSGALNACT1	DPP4	TNC	SFRP1	CCL8	RTP4
MAX	COQ8A	GPR183	TMEM140	MAOB	RSAD2	MMP2
NPC2	HECW2	MAP3K8	SLC30A1	B4GALT1	FGFR1	GNG11
MAT2B	DBI	MEDAG	RNF114	PTPRE	RNF114	LMCD1
WDFY1	HLA-E	PPP2R1B	ENO1	GNPTAB	HLA-DMA	FAM111A
HK2	KDR	MARCKS	ATAD2	LMAN1	GSAP	ITGA1
BDKRB2	MTUS2	ID3	PPP1R12A	NOTCH2	BATF2	CCDC71L
IL32	TLE1	STAT1	MCM2	MOXD1	IL15	DAAM1
CASP7	SEC22B	FGFR1	PARP12	NNMT	RRM2	IDO1
NT5E	GBP1	SLC43A2	CCDC71L	MMP13	LMCD1	GSAP
MSH2	NMB	ATP6V0B	LGALS3BP	MMP12	MT1M	PPA1
S100A6	INSIG2	PPBP	ANGPT1	IL4R	TNFSF10	CYLD
FZD1	TRDN	TMEM189	TRIM56	DOK6	HERC5	SHISA5
TRIM38	NFE2L3	EDEM3	CYLD	MET	ASS1	TRIM56
TENT4B	VASH2	RASD1	TNFAIP8	LPXN	CUL4B	CXCL11
TXN	PF4V1	PLAU	GSDMD	SELENOS	CKAP4	EPAS1
WASHC4	MEIS1	COL7A1	AGPAT3	SIK2	EPAS1	CKAP4
SHFL	ELOVL5	TXN	MTHFD1	CTHRC1	CASP4	S1PR3
MME	RFLNA	KLHL5	GUK1	ZC3H12A	GSDMD	CCL8
PRRG4	AURKA	MAOB	IL18BP	PPBP	EPB41L3	NOTCH2
TMEM179B	MAPRE1	HSP90B1	TRIM25	SGK1	DAAM1	DNAJC1
ANKFY1	SLC22A3	ZC3H12A	DUSP5	EXT1	PPA1	TRIM21
ATF3	CKAP2L	AHI1	CP	FILIP1L	FNDC3B	PARP12
MCM2	HSPA4L	GK	EZH2	COX7A2	CCDC71L	TNFSF10
VRK2	SLC22A1	DACT1	PCGF5	VCP	KIAA1217	SCARB2
IFITM1	IFNGR2	PHACTR2	MME	PSD4	MGLL	HAPLN3
MX2	PARP14	PSMA3	C1QTNF1	SMOC1	CASP1	CD47
TRAFD1	VPS37C	SIK2	CIITA	SYT11	MET	TFRC
CHMP5	RAB27B	SFRP1	HAPLN3	AC097451.1	LHFPL6	IGFBP7
ISG20	UBE2C	NR4A2	MAX	DCBLD1	AMOTL2	CYB561A3
CCL2	SLC2A5	ITGAV	DCBLD2	MMP10	MAX	TRAF3IP2
OGFR	SNRPG	TMEM132B	DNPEP	FGFR1	MCL1	ZNF281
CAMK2N1	ANKRD18B	RAB13	EDN1	TNIP3	PARP12	IRF7
MCM6	WWC1	SEC61B	IRF2	MT1X	ANGPTL1	CYTOR
SRGN	CNTN3	SOX5	RMDN3	SLC2A6	ANKFY1	MET
ENY2	B2M	TMED7	RHBDF2	TMEM132B	TRANK1	TSHZ2
PARP12	CDH2	MTHFD2L	NCOA7	GPR183	RELB	AMPD3
ZC3HAV1	RRM2B	KYNU	ABI3BP	TNFSF9	ITGA1	GALNT2
SMURF2	NUP62	PLK2	RSPO3	GALNT2	SLC25A28	SLC2A5
CCL13	STC2	OSMR	DYNLT1	TYMP	DNPEP	BID
LPIN1	ANP32E	DNAJC10	MASTL	B2M	TRIM14	MIR155HG
TRIM26	DAXX	JKAMP	CADPS2	SEC61B	RCN1	MT1F
GLRX	CACHD1	IL11	EIF4A3	FAS	PHF11	IL32
AC083862.2	HNRNPAB	FST	IL15	ARHGAP6	TWIST2	PHF11
EMP2	RIPK2	GOPC	TYMS	SPCS3	PAPPA	CYB5A
HNRNPF	DACT1	PANX1	IFIT2	FGF7	FAM20A	LMAN1
MR1	ABCA7	TNFRSF10D	SGCB	CLDN14	SIRPA	TRIM14
BRCA2	COL13A1	IGFBP7	MFSD12	GK	ZCCHC2	LY6E
HMGB2	SMAD3	PRDX3	PANX1	PNRC1	DPP4	C1GALT1C1
MYD88	LRRC9	FOXC1	PHLDB2	CYLD	USP18	MAT2B
ITGB8	C1GALT1C1	OSTM1	RIPK2	PRMT1	SLC11A2	KIAA1217
JADE2	LAP3	RER1	ZNF281	RHOQ	IL18BP	SEMA3C
MCL1	RIPK4	CCBE1	MYD88	TAPBP	FILIP1L	PALM2AKAP2
UBA7	SHB	SLC22A3	NNMT	DUSP1	GPRC5B	ACSL5
CARD16	PTPN2	FAM174A	LY6E	MANF	TRIM25	PLD1
FBXO5	UBXN11	GJA1	SLC39A8	ENTPD7	CIITA	MPZL1
FILIP1L	COMMD3	MT-ND1	NBN	PSMB7	CFB	SELENOM
PTN	KIF19	CLDN11	MYL12A	IGFBP4	ZBTB20	CASP4
SGCB	LUCAT1	TPM1	PDE4DIP	AHR	S1PR3	PLA2G4A
IRF2	PLIN2	EXT1	SAMD9	DPP4	DOK1	UGP2
CEBPB	PTPRJ	L3HYPDH	SELENOM	ZFP91	CCL5	RSPO3
GBP7	KIF23	AK3	SNX6	DUSP6	TMEM140	SHFL
SCARNA22	PHLPP2	FAS	CPED1	SELENOK	TRIM56	COL3A1
S100A4	PDE4B	TCEAL9	PRDM1	MARCHF3	ATP2B1	L3HYPDH
APOBEC3G	CCBE1	PTS	CA12	PALMD	L3HYPDH	LGALS3BP
CENPU	EPHB1	RFLNA	CDV3	LINC01524	GLIS3	IL1B
KAT2B	NLRP14	RRM2	GSTK1	GRB14	CNDP2	GLIS3
CLIC2	DNAJB9	SLC22A1	ANGPTL1	UXS1	RSPO3	CNDP2
APOBEC3C	G3BP1	ARF4	ACO1	GSAP	HAPLN3	RSAD2
PSTPIP2	DDX58	DTWD1	IFI44	SEC61G	TSHZ2	GBE1
TJP1	SLC7A2	HBEGF	IRF7	NPAS2	CYLD	NNMT
MTHFD1	GRB7	VCP	ITGB8	CYTOR	CLIC6	USP18
SOS1	SRGAP3	MAFB	GSAP	AHI1	MICB	SLC7A2
ZFP36L2	STAT3	LINC01524	ANTXR2	SLC39A7	CCNL1	DCN
GNG11	N4BP2	GRB14	FAM107A	PGM3	DHRS3	GPRC5B
RNF114	SHOC1	TWSG1	MCM7	RERG	EGFR	LPXN
MICB	NOTCH2	FLRT2	BID	ABCA1	TRIM38	EPB41L3
KLHDC7B	GBP4	TRIM37	ID2	ENOSF1	DNAJC3	CCL5
RMDN3	TMX1	SNAPC1	NUP62	DNAJB5	DYNLT1	DNAJB9
HMGN3	LHFPL6	SELENOF	TNFSF10	GABARAPL1	LAYN	AMOTL2
RNF19B	CCL20	VASN	ANKRD1	SAR1B	FAS	TRANK1
EPHA7	MASTL	TNS3	DDX58	MTHFD2L	GNG11	CNP
ZFP36	C1RL	SELENOS	ST3GAL1	SLC33A1	SLC7A2	ABI3BP
BRCA1	SPCS3	BET1	SLC25A28	P4HA1	RFX5	DNPEP
CLIC3	IL4R	PDE4DIP	UBE2Z	NR4A3	PPP1R12A	CALM2
LYPD5	TRPA1	RCN2	APOBEC3C	SH3PXD2B	INSIG1	TNIP1
A2M	MAGEF1	ADAM10	HNRNPF	FLRT2	MYO1B	SELENOS
ESCO2	DDX60	SMOC1	ARF3	CKAP4	SNX6	KLHDC7B
CENPX	WDR62	MMADHC	DCBLD1	DCN	CYB5A	BATF2
WDR76	TRANK1	ZFP36L1	PLOD2	RRAD	HLA-DPB1	MCL1
DESI1	IL4I1	TNIP1	TRIM38	COX17	AGPAT3	IL15
MSH6	FEM1B	TMED2	ASPHD2	OSGIN2	MARCKS	TMEM140
C1orf21	TNFRSF1B	OSGIN2	SMURF2	ARHGAP28	HS3ST3B1	TMEM165
RAD51AP1	DNAJC3	PICALM	MCM4	DCLK3	ABI3BP	PLK2
UHMK1	PIM3	HTR2A	GNPTAB	MSC	ZC3H12A	ZC3HAV1
EZH2	TMPO	TSLP	UHMK1	DPYSL3	HK2	FYN
MRAS	FRMD4A	TRIB1	IER5	DNAJC1	LGALS3BP	TMEM171
MMD	RAN	PREX1	CXCL2	TAF13	CD38	SLC25A28
ANKRD33B	ZSWIM4	MCC	HLA-DPB1	CD70	SLC39A8	LITAF
ADPRS	SMURF2	MANF	CALCOCO2	AMOTL2	AGTRAP	HS3ST3B1
ETS2	ANAPC1	TANK	AIM2	IL36RN	IL1B	CEBPB
S1PR3	MAOB	GREM1	NFKB1	CCDC71L	IGF2R	MFSD1
DTL	ABCC9	PTGFR	NUAK2	ITPRIP	EREG	PANX1
PSMA2	TLL1	GPR176	APOBEC3G	HLA-A	DUSP5	CCN1
NUP62	FAS	TPBG	TRIM26	PPARGC1A	SLBP	MYL12A
SMAD6	HAS2	SYT11	APOL4	STARD13	DCBLD1	TMTC1
LBH	TENT4A	LRRC15	TMEM171	PALM2AKAP2	CASP7	ANKFY1
CNP	NGF	MAP2K1	CD38	FAM110B	MAP3K8	PPIF
MELK	TLK2	STEAP4	HLA-DQB1	PSME2	SLC9A7	CASP1
HLA-DQA1	COX17	ANTXR1	ACTB	MAP3K8	CNP	SNX6
IRF9	ADPGK	SGK1	EGFR	GPRC5B	CCL13	CPED1
SYNPO	FSTL4	GNPTAB	MX2	SEC22B	MIR155HG	CRISPLD2
TSPO	COL28A1	TIMP1	PTGFR	PANX1	MAT2B	ADPGK
KCTD12	NTNG2	FZD7	FGF2	TNFRSF1B	PCGF5	MAOB
PXYLP1	MZT1	ABCA5	DESI1	ERLEC1	GPRC5A	CFB
CMTR1	PAPPA	SEC11C	AGTRAP	SLC2A1	PANX1	ARID5B
PTGIS	MPZL1	PALMD	STAT6	L3HYPDH	SULF1	AIM2
TMSB10	TLNRD1	TLL1	H3-3B	PSME1	APOL4	ARHGAP28
HCFC1	EPB41L4B	RABGGTB	ARID5B	CFLAR	PLD1	TRIM25
ODF3B	IL15RA	ATXN10	FAS	SLC22A3	SLC16A7	MRPS6
ITPK1	CADPS2	IMPAD1	PIM1	IFNAR2	SHFL	EGFR
LXN	SRSF2	ERLEC1	RCN1	NFE2L1	TRAF3IP2	STOM
RAB31	ARL4C	PPARGC1A	TUBA1C	USP12	SMURF2	FAS
TRIM14	SLC9A9	DPYSL3	STMN1	IRS2	MMP2	TRIM38
RHBDF2	PTPRE	TMEM128	LAPTM4A	TAP1	PDZRN3	CLIC6
FGL2	LSS	CRISPLD2	RAI14	TMEM132A	LAPTM4A	ANPEP
CDK2	ZNF407	TGFBR1	MIR155HG	BDNF	PCNA	AKR1C1
EIF4A3	LINC00944	CNIH1	CCL13	WWC1	AP002784.1	SLC16A7
SP140L	C3	B2M	ZC3H7B	BHLHE41	MASTL	AK3
PLPP1	HSD11B1	GLRX	HLA-DQA1	DCBLD2	UHMK1	CCL20
ANGPTL1	CEBPD	KANSL1L	CMTR1	PDE4DIP	MT1F	NINJ1
MYL12A	TMEM158	TFPI	RAB10	EPSTI1	PDE4DIP	UHMK1
SUMO3	SIK2	MET	TMEM109	FZD7	SLC43A2	BIRC2
JUN	RIPOR3	LPXN	AC022034.1	AKR1C2	APOBEC3G	OSGIN2
NOTCH2	GRB14	MAFF	HERC6	GAS1	TRIB1	MARCHF3
SLC30A7	PCDHGA11	MAPK6	PLPPR4	ADPGK	NOTCH2	ELN
PLK2	MFSD2B	SPCS3	ZCCHC2	MYOCD	PSMB8-AS1	JUN
MRPS6	ARHGAP11A	VMP1	USP1	PDLIM4	DIO2	EDF1
RRM1	CACNA1D	S1PR3	CNP	HSP90B1	AC083862.2	VEGFC
TCF19	SYT11	RAB1A	PHLDA2	FAM126A	CSF3	PPP4R4
ATP6V1B2	PIEZO1	MMP10	OASL	OSBPL8	CYB561A3	CPM
ANXA1	TMEM123	CCDC71L	CDK2	SLCO3A1	HCP5	B4GALT1
RABGAP1	MGST1	PIEZO2	SPATS2L	KYNU	RAB10	HLA-DMA
ART3	ANKRD20A21P	QPCT	GUCD1	ZNF697	NBN	NUDCD1
AGTRAP	ANGPT1	MTATP6P1	TXN	LGR4	ATP2A2	AGPAT3
HSD3B7	PTGER2	GASK1B	SULF1	CD55	GSTK1	LAYN
TRAM1		FKBP4	MAT2B	TGIF1	BASP1	CSF3
CASP8		MYOCD	SRSF2	ATP2B1-AS1	KARS1	GNPTAB
CX3CL1		RIPK2	HCP5	PAX8-AS1	AIM2	IL18BP
AGPAT3		VASH2	CSRNP1	CSRNP1	DNAJC1	CD38
HOXC-AS2		RIPOR2	OGFR	TRAF3	HERC6	RAB10
HLA-DRB6		DDIT4	NTN1	WNT2	TUFT1	NBN
FEN1		DUSP1	NASP	SLC35D1	OLFML1	PAPPA
LAMA4		GPRC5B	USP15	GOPC	ATP6V1B2	MICB
HDAC1		DUSP6	FEN1	RTTN	IRF9	ADD3
CMAHP		NFE2L1	SRSF7	TMEM208	HLA-DQB1	FILIP1L
RET		C1S	NDUFA9	CHST11	HLA-DOA	CASP7
RBPMS		NINJ1	IER2	RGS3	NASP	ANKRD1
BRIP1		ITPRIP	DNER	TNC	GUK1	ADAM12
KANK2		FAM110B	B4GALT1	HMGN2P46	CD47	HK2
DEK		CLDN14	HLA-DOA	AGTRAP	MAFF	LYN
TMEM219		ALG2	SLC12A7	PDE4D	ADPGK	SULF1
BTC		CHPT1	PTBP1	SATB1	LITAF	ARF4
CLDN23		LGI2	MCM3	PIK3CD	ATAD2	STAT4
CIAO2A		PTPRE	RBMS3	GBP2	HAS2	DOK1
SLC12A7		DNAJA1	FAM20A	LINC00968	OASL	FAM177B
GMNN		RDH11	GPD2	COMMD3	ANKRD13A	TRIM37
RB1		SLC30A7	MVP	MID1	ASPHD2	MT1G
IFI16		TM9SF2	RBMXL1	SLC22A1	TXN	PCNA
HSPB11		RPL23A	DHX58	IL1A	JUN	SMURF2
RMI2		ABHD5	RANGAP1	SUSD6	ANKRD1	MARCKS
PAIP2		MGP	SSPN	PLIN2	SVEP1	ASS1
H1-0		PTGER2	TCF19	C1GALT1C1	P3H2	LACC1
CXCL10		DSE	GTPBP1	ITGB3	IGFBP4	ZC3H12A
PATL1		SLC30A5	PATL1	TRIM37	RRM1	TRAFD1
MLKL		ABCD3	TRAM1	SMAD3	TMEM179B	DPYSL3
PDP1		TNFSF9	TRPA1	RIPK2	MAOB	ACKR3
LGALS9		CUX1	ADPRS	FICD	HSP90AA1	THEMIS2
SLC25A22		COX6C	GSTO1	UBB	SELENOM	MOV10
SRSF7		LRRN3	LIPG	NDUFB4	STOM	HSPA5
RALB		ADPGK	ERO1A	TUT7	HEG1	GSTO1
TANK		SYNPO2	USP30-AS1	YIF1A	MFSD12	HERC5
IGFBP4		SRSF2	CNN3	ATP6V0B	EIF5A	N4BP1
EIF5A		CANX	TENT5A	ATP6V1E1	C1RL	SLFN5
PHLDB2		IL36RN	MGLL	DACT1	AMPD3	PCGF5
C3orf14		RAB21	ZC3H12A	PDE7B	A2M	TPI1
PARP3		POLR2K	NFE2L3	FADS1	SMCHD1	OASL
ADH1B		PSMD10	AC005515.1	SLC16A6	NTN1	DHRS3
TMEM158		ENTPD7	PLAAT3	PSMD2	ETS2	CLMP
POGLUT3		STARD13	CARD16	BCL2A1	GNPTAB	ADPRS
UHRF1		BDNF	IL1B	IFI44L	CLSPN	CCBE1
PRR16		RAI1	SCML1	NGF	GALNT2	SLC43A2
GRAMD2B		ARHGAP6	DHRS3	ELOVL7	HLA-DRB5	DUSP5
ADAMTS5		FGD4	TRIM5	TLL1	IFITM1	ZNF267
CHEK1		YRDC	CFB	LINC00884	CLMP	PDE4B
CIR1		RCN1	PSMA5	LHFPL2	HELLS	MCM2
MCMBP		NDUFB5	NECAP2	PPP3CC	ANPEP	CD44
CDCA7L		SRP19	C11orf96	ZNF267	MYD88	PGK1
ARID5B		PAX8-AS1	TMEM219	RIPOR2	RBPMS	MAX
PLXNC1		SMIM3	RAB12	ABHD2	MRPS6	LIPG
USP1		SUB1	NAB1	BTN2A1	MLKL	PDE4DIP
DNAJC9		B4GALT1	H1-10	OSMR	IRF7	FNDC1
FRAS1		PAIP2	KLF6	QSOX1	PTPN2	TMEM179B
EPHA4		MAGEH1	DNAJC1	PTPN1	CSRNP1	NFKB1
CNTLN		EEF1A1	ODF3B	ASS1	GPR176	DCBLD1
SLC25A30		CFLAR	SLFN11	ZC3H12C	DESI1	ITM2B
WEE1		NDFIP2	MR1	ANPEP	CDV3	GSDMD
HSBP1L1		DOK6	CYB561A3	LINC01588	CACHD1	ANTXR2
MUC1		IRAK2	NUDCD1	IFNGR2	SCARB2	CIITA
CCDC50		FKBP14	MPZL1	CRISPLD2	XIRP1	LIMA1
ARHGAP29		ADGRD1	MUC1	VDR	PDIA6	WASHC4
NKX3-1		CAT	FOXC1	SSR2	SRF	SERPINA1
ALPK1		ZC3H12C	MRPS6	CANX	OSGIN2	LINC00944
ARL6IP6		EID1	GNG11	SDC4	MPZL1	HERC6
VEGFC		TNIP3	SSTR2	SLC4A4	TENT4B	RBPMS
LGI4		TMEM138	PSMB8-AS1	PINK1	NUDCD1	GMPR
GPC6		C3orf80	CFL1	CTNNAL1	ZNF367	AGTRAP
ADH5		CHST11	TUBB4B	KLHL5	TRIM5	SQSTM1
CASP8AP2		SLC39A8	ARNTL2	NUAK2	PF4V1	F3
SNX7		TIPARP	PLPP1	ATP6V1G1	SLFN12	PPP1R12A
TUBA1B		SELENOT	SLC2A6	GXYLT1	SLFN5	MMP13
RIPOR2		HSPB8	AP002784.1	NTN1	USP30-AS1	MSC
TAPBPL		AKT1	LGI2	RORA	B4GALT1	ABHD5
CCNE2		RERG	BASP1	DGAT2	EIF4A3	CLDN1
AK4		NDUFB4	PTGIS	IMPAD1	RBMXL1	FAM20A
POLE2		CCNG2	PSMA2	TNS3	IBSP	SLC16A4
TGFBR2		NMB	CCNL1	QPCT	NR2F1	ATOX1
SLFN13		C1RL	PPIF	TPBG	MCM7	ATP6V0B
ACSL4		PNMA1	ZFP36L1	MAML2	GCNT1	TPBG
CDC6		ADGRA3	PDP1	HS3ST3A1	PLK2	C4orf3
MMS22L		COX17	BAZ1A	MAP1LC3A	TNC	PDIA6
ATP8B1		MMD	AK3	SURF4	CPED1	IRF2
SOD1		MT-CO3	SMCHD1	DNAJC10	FAM107A	NKX3-1
PARP8		ATP2B1-AS1	VRK2	HSPG2	SUMO3	EXT1
C3orf38		ORMDL1	NECTIN2	TPM1	MMP12	SLC2A6
STAT3		GNAI1	RTP4	FBXO32	HCFC1	APOBEC3G
TAF5L		PSMB4	CENPU	MAFB	HNRNPDL	NTN1
TPM3		BID	HMGN3	OSTM1	PHLDB2	BNIP3
PSMG2		NFIL3	RAD51AP1	HLA-C	ADPRS	RHBDF2
TRIM25		RUNX1	CALM3	TRIB1	MUC1	PDCD5
WDHD1		RAB10	IFIT1	PSMA3	MCM3	PSMA5
BLVRA		VEGFA	TM4SF1	ORMDL1	PTMA	BMP2
MBP		QSOX1	MARCKS	RHOU	CCBE1	RFX5
ADCY3		SMPDL3A	UBA7	FGD4	PTPN1	DTNA
TYMSOS		MRPS6	PYCARD	MAPK6	USP15	BVES
UBA6		SPTSSA	TDRD7	CSF1	H3-3B	TMED5
SCARNA18		MT-CO2	HLA-DRB5	PLEKHA3	PPIF	FOXC1
APOBEC3F		HLA-A	C19orf12	FILIP1	OGFR	TUBA1B
SVEP1		SUSD6	XIRP1	MARCHF6	CYP7B1	H1-0
PCDH18		DHRS3	DYNLL1	TCEAL9	SERPINA1	SLC22A4
C1RL		YIF1A	CCBE1	LSM10	MYL12A	GPR176
FAM111A-DT		COQ10B	UBB	LINC00944	CCNE2	KARS1
TMEM106C		HSPE1	MCM6	DNAJC16	MSH6	CCL13
DNMT1		TSHZ3	ZFP91	TMTC1	DUSP6	MFSD12
TLR4		MFSD2A	GYPC	GPR176	HLA-DQA1	TDRD7
AC093535.2		DNAJB5	PARP3	MAGEH1	LIPG	TIMP1
ARNTL2		TPI1	CGAS	HIVEP2	IGFBP1	SDC4
FBXO6		DSEL	LGALS9	VASH2	SCML1	SLBP
CCND3		SLC2A6	SNTB2	VGLL4	SNAPC1	MVP
SPATS2L		PAPSS2	IFITM2	SMIM3	CBR3	HLA-DMB
GSAP		SMOX	RMI2	ID3	TRIM37	FAM111B
STX17		BIRC2	JUN	CDON	JUNB	CADM1
AKT1		TMEM45A	INHBA	GRINA	GBE1	MYD88
AC083862.1		AC021205.1	HNRNPA2B1	SSR3	N4BP1	HCP5
FAS		KCNH1	SYNPO2	ARF4	CTNNBL1	TMEM219
EIF4E3		LEPROT	ZNF267	PICALM	FGD4	APOL4
DGLUCY		SURF4	CCDC50	FDCSP	TRAFD1	SLC16A3
MICALL2		AK6	TRAFD1	TIFA	ERO1A	LIF
CTSC		IRS1	BRIP1	YRDC	FOXC1	CUL4B
RSPO3		NDUFA4	MSC	SNAPC1	FYN	WIPI1
MCM5		TRAF3	EDF1	PTGER2	CCL20	ACO1
MDK		ELOC	CADM1	DOK1	VEGFC	TRPA1
SMCO4		MT1X	SEC22B	SSR1	UBA7	OSMR
MLLT3		CDON	POLD3	ADAM17	TRIM26	RAB31
ZDHHC6		NR4A3	MT1M	LIMS1	TLNRD1	NUAK2
CTSB		ADAMTS6	NOTCH2	PDIA4	AC022613.1	OGFR
NSMCE4A		SPCS1	CTSL	RUNX1	PIM1	PF4V1
PDE4DIP		TUT7	ADAP1	TNFRSF9	ABL1	TNFSF9
TMEM123		PSD3	LACC1	CIAO2B	IL4R	MESD
CEP162		MARCHF3	RBPMS	GALNT1	TPI1	GUK1
ANKRD44		FAM20A	NFKBIZ	TIMP1	RIPOR3	RAB1A
FN3KRP		PSMB5	BVES	MAP2K3	CADPS2	DECR1
CEBPD		GPRC5A	CCL8	CHMP4B	BTC	CADPS2
RFC1		TPST1	NCEH1	CHCHD2	CDC6	RFLNA
KLF6		KLF9	BDKRB2	GPR161	CALCOCO2	SUSD6
AK3		C1orf43	MLKL	GYPC	BID	H3-3B
PYCARD		LAMC2	DNAJC9	MMP9	CMTR1	PNPT1
AIDA		TYMP	TIFA	NFKB2	LOXL3	GSTK1
RAB20		HIVEP2	TUBB	CASD1	HNRNPF	IRAK3
MYO6		MRFAP1	TUFT1	MRPS6	PLPPR4	SAMD4A
REC8		SCARB1	ARHGAP28	EDF1	NACC2	PSMB3
NAGK		P4HA1	FN1	NRG1	EGR1	IFITM1
N4BP1		TNFRSF10B	TLNRD1	TP53INP2	ENO1	EMC7
RFC3		SMAD3	DPYD	ZFP36L1	TNIP1	SCML1
ZNF703		CTNNAL1	GRAMD2B	FAM3C	MR1	TANK
CAMK1D		PLEKHA3	CYP7B1	STAT1	PPP4R4	PSMA2
SUMO2		MT1G	N4BP1	TUSC1	LGALS9	PIM1
PREP		OAT	SH2D4A	DNAJB11	ACKR3	ENY2
MEX3D		SFRP2	A2M	RCN2	MCM2	COL7A1
ACER3		H2AC6	PCLAF	MMD	ITM2B	ZCCHC2
VSIR		PPFIBP2	CASP7	NEDD4L	SGK1	SNRPG
ELK4		JMJD6	AC083862.2	MSC-AS1	STX12	NCEH1
HEG1		LSM6	SDHA	URGCP	RIPOR2	STX12
L3HYPDH		ADI1	PPP4R4	LAMB3	PIM3	RRAD
AC016831.1		CTSC	DTL	MX1	PIEZO2	PTGFR
ERO1A		JUNB	ARSJ	CPED1	PTGFR	XIRP1
STEAP1		P3H4	TRIM58	LRP12	ACO1	NOD2
ADGRE5		GLRX2	IRF9	DNAJC25	PSMA5	MMP12
XIRP1		ISM1	DEK	THBS1	MRAS	LGMN
ADAMTSL3		PDE4D	NAV3	SARAF	APCDD1	MLKL
QSOX1		PIK3CD	BARD1	DSEL	FNDC1	PAX8-AS1
COQ8A		PLXNA4	RELA	CSRP1	H1-0	MSX2
TRIM5		RNF152	ARHGEF10L	PIM3	ADD3	GLRX
OTUD4		RXYLT1	FGL2	ADGRA3	MFSD1	CD83
LPIN2		HMGN2P46	STEAP1	CALR	SLC16A3	CMTR1
GALT		LBP	TAPBPL	PPFIBP2	NUAK2	MCC
POLD3		TAB2	AAMP	SLITRK4	GBP7	MAP3K8
LY75		APH1B	CTSC	SLC22A4	TMEM109	MGST1
MVP		SLC33A1	MCM5	LAMC2	TMEM200B	ANKRD13A
MITF		HERC4	UBE2T	TMED9	ODF3B	SEC61G
NECAP2		AP002784.1	P3H2	SOCS6	SLC22A2	DHX58
MSX1		VPS37A	THEMIS2	RIPOR3	AC022034.1	PPP3CC
AP1M1		NDUFB6	GBP7	ANK1	LGI2	DESI1
SNRPG		ZNF146	SRRM1	SLC16A3	EXT1	TRIM5
NUP54		BICC1	USP53	NDUFB9	LGMN	TLNRD1
NTRK3		POMP	SRF	IFNAR1	MMP13	PRDX4
ITGA1		TDP2	SLC25A22	RHCG	RMI2	MT-CO2
PTENP1		FOXA1	ILRUN	PLPP5	HSD11B1	HSD11B1
BATF3		PPFIA1	VEGFC	EGR1	LIF	SUB1
LINC01358		COL16A1	IFITM1	B4GALT3	CRISPLD2	MAFF
SLFN11		P4HA3	SVEP1	PSMD3	DGKG	AHR
CCNE1		SACS	DNMT1	NCEH1	PRRX1	ACTG1
GTPBP1		NDUFA8	MET	MIR3142HG	TPBG	SLC12A7
SZRD1		CIAO2A	HNRNPDL	CFAP69	RHBDF2	EDN1
FMNL1		MOSPD1	AKR1A1	ARL1	SMAD3	PTPN2
STMN1		FAM126A	GRIPAP1	TFPI	MCM10	EPHA4
SRSF4		SLC4A4	RECK	TMEM164	PGK1	UBB
CCL8		TMEM30A	TNFSF15	COX7C	SUSD6	EIF5A
PRRT2		ELK1	BATF3	PPFIA1	TMSB10	AL355607.2
BDKRB1		SATB1	NMT1	TIPARP	IRF2	MASTL
C6orf62		AGTRAP	SLC37A1	COQ10B	HAS1	LGR4
E2F8		ITGA2	CAPZA1	NEFM	BOC	SYT11
SOCS1		ACVR1	ATP6V1B2	CACUL1	JUND	MCFD2
MT1E		ELOVL7	CCND3	SH3RF2	PDE4B	SPCS1
SAP30		BHMT2	SLFN12	PSMB9	APOBEC3C	P4HA1
DNAJC1		ARID3A	TMEM47	ELL2	APBB2	AC083862.2
MTATP6P1		MACROH2A2	SLCO3A1	TLNRD1	SLC22A4	SGCB
CPEB3		HLA-C	LUM	DTWD1	RAB1A	SEC61B
NR2F1		BCAR1	SNRPG	TMEM138	SEMA3C	FBXO32
H6PD		CFAP69	COL8A1	PTPN12	VPS37C	MRPS18C
MST1P2		ZNF644	MYL12B	BCL6	LINC00944	SSTR2
RIOK3		TSC22D1	CCNE2	ISM1	CPM	C6orf62
TYMS		ATP6V1E1	GALNT15	DOCK8	AP1M1	SERPINB7
PCLAF		TMEM123	HOXC-AS2	MORF4L2	GSTO1	PSMB8-AS1
RIF1		UBE2M	NGF	FKBP14	DCN	TXNIP
SLC25A12		COMMD3	NMT2	FAT1	MSC	P4HB
ACTN4		VDR	PLS3	STAT2	DPYD	CSRNP1
IL18R1		DPY19L3	PARP1	MT-CO3	SSTR2	AF117829.1
CBR3		ZBTB21	SLAMF8	CFB	GRK5	LACTB
PANX1		FAT1	STC2	KCNK1	NINJ1	JKAMP
SLC2A4RG		TMEM164	IGFBP7	ATP5MC1	NKX3-1	SLC30A7
		EMC7	TSPO	RRM2	SGCB	DTWD1
		AC097451.1	HMGA1	MESD	C6orf62	BTC
		ARL5A	CALM1	TMEM258	POLR3D	USP15
		PIGP	STARD7	PLK3	AC005515.1	YWHAG
		RTTN	BCAR1	P4HB	TMEM165	CTNNBL1
		AC093627.4	LMNB2	TMEM199	BVES	RGS3
		SCOC	CENPX	AGFG1	TMEM208	CGNL1
		PDIA4	RAB8B	SRSF2	TMEM219	SLC22A2
		DNAJC25	USP18	PRKAR1A	WASHC4	HLA-DQA1
		NOLC1	WASHC4	MT-ATP6	HLA-DRB6	ERO1A
		SLC2A1	HERC5	C1S	MARCHF3	RAB8B
		BCL2A1	DGKG	AC009303.4	PLAAT3	DSE
		BHLHE41	MCM10	ADI1	UBB	BCAR1
		AZI2	DONSON	BCL9L	STX17	KPNB1
		CSF1	MEIS1	ATXN10	NEDD1	UBA7
		FICD	ATXN7	SLC35B1	CDK2	CALCOCO2
		SH3PXD2B	SLFN5	SYVN1	SELENOS	DIO2
		DGAT2	CASP8	CYCS	LINC00968	SVEP1
		MT-CO1	CDC6	CFH	FSTL1	PPP2R1B
		DOK1	PREP	TSHZ3	VRK2	HMGN2P46
		PRDX4	NPC2	ELF3	AOX1	MUC1
		MAT2B	AK4	DAXX	MCM4	DARS1
		NEDD4L	UBE2D3	CHPF2	PATL1	ABL1
		SEC24A	DLC1	NMB	PSMA2	C1RL
		AFF2	AMOTL2	MOSMO	CASP8	GK
		ERBB3	GPRC5A	TMEM184B	TCIRG1	HSP90AA1
		PSMB7	ATP2B1	SDK1	UGP2	HACD3
		APBB1IP	PSMB2	CUX1	SRSF7	ATP6V1B2
		LIMS1	APH1A	ZNF827	FOSL1	BMP6
		CACHD1	EIF5A	MT1L	CLIC2	TNFRSF1B
		MRPS18C	MYO1C	SRF	SNTB2	PSMB2
		LPAR4	ASF1B	ZBTB21	FMNL2	SEC22B
		TOR1AIP1	NUP153	PPP4R2	PYCARD	IBSP
		MRPL33	BTC	RAB5IF	CCDC93	ZFP91
		DCBLD1	PTPN2	USP40	CGAS	MMD
		ROS1	AC007991.2	AC091806.1	VSIR	USP30-AS1
		AMFR	FAM32A	DMXL2	SLC12A7	PSMB4
		HIGD1A	STX17	IRAK2	VWA8	HLA-DOA
		PRRC1	SLC2A4RG	A4GALT	ENY2	DYNLL1
		CIPC	DBI	RDH11	WDR76	MT1A
		HSPA1A	IFNAR2	FBXW5	LACTB	PSMB7
		MAGEF1	UBA6	MYO10	AAMP	ADAM10
		ELOVL5	GPR176	ZNF503	SLC30A7	HCFC1
		MFF	IER3IP1	ALG2	JADE2	RNF24
		GLIPR1	HK2	TGFBR1	PREX1	AP002784.1
		ATR	AC093535.2	CREM	SCO2	PSMB5
		P4HB	HDAC1	CLDN1	CRYBG1	HSP90B1
		GOLGA7	L2HGDH	SHOX2	GREM1	MAP2K1
		SDF2	ADPGK	P3H4	IRS2	DKK3
		WSB2	OTUD4	FAP	TUT7	AC005515.1
		SLC22A4	NT5E	MGLL	RAB8B	KYNU
		HYOU1	TRANK1	GASK1B	EMP2	GYPC
		PDGFRL	H2AZ1	EPC1	DTNA	RBMXL1
		KDM6A	IL1RN	LGI2	PSTPIP2	BTN2A1
		SPON1	TNFRSF1B	FCMR	BAZ1A	ERLEC1
		FBXO9	SLBP	AZI2	STAT3	A4GALT
		TMEM208	FSTL1	HSPA13	USP33	ITGA2
		CUL3	RNF19B	ST6GALNAC4	RAB31	LRRN3
		CRADD	DAAM1	SUB1	FADS3	TPT1
		RAF1	GMNN	HTR2A	IRAK3	MT1L
		CMPK1	MESD	MSX2	LOXL4	NT5E
		MPC2	MELK	ADAMTS6	EDF1	METRNL
		ATP5MC3	ZWINT	SND1	AC083862.1	NFE2L1
		THBD	SMAD3	PLK2	LACC1	NDP
		HLA-E	DUT	WBP2	SLC2A6	CCDC93
		MXRA7	USP42	FMNL2	ABHD5	CASP8
		AMOTL2	BCL3	PAPSS2	RFLNA	C19orf12
		NCOA4	TAF5L	MB21D2	DONSON	CTSC
		ADD3	SCO2	TRIM13	AK3	CACHD1
		SEC22B	MBD2	NECTIN3	GLRX	NPC2
		TAF13	RBMS1	CEP350	SLAMF8	SEC11C
		ERFE	SLC43A3	C3orf80	FN1	BATF3
		BNIP3	VPS13C	CCL3	BRIP1	RNF19B
		TMEM199	CCDC127	ERFE	NCEH1	MANF
		MAGED1	ATP2A2	FGF13	EZH2	STX17
		MPLKIP	NEDD1	NXT2	IER5	LYSMD2
		AL031674.1	TRIM47	AFF2	TSKU	HLA-DQB1
		RIPOR3	SLC43A2	PDIA3	LYN	COQ10B
		NID2	IL7	MCCC2	C21orf91	HNRNPF
		LINC00884	SYT11	TMED2	TDRD7	PIM3
		CTNNB1	CLIC3	PSMC5	RRAD	GPRC5A
		C6orf62	JADE2	PSAP	ANTXR2	FGF10
		DNAJB11	GINS3	KLF5	CNOT6	NDUFA9
		HNRNPA3	MITD1	P4HA3	ELOVL7	HLA-DRB5
		CCT2	LINC00944	KCNQ3	EPHA4	TNC
		MESD	TJP1	DNAJA1	STAT6	ZC3H12C
		FAP	CX3CL1	VASN	SEC22B	SRSF2
		ALG5	PSMB7	LPAR4	ZNF267	YAP1
		GOLT1B	TUSC1	FIBIN	SLC37A1	MR1
		ATP6V1G1	EED	HLA-E	TMED5	RIPOR3
		MMP9	C1RL	JMJD6	CLDN1	HECW2
		IFNGR2	SPCS3	SYNPO2	PTPRK	WNT5A
		ARL1	TMPO	SLC19A3	KPNB1	SLC9A7
		HSPA13	IL1RL1	TGFB2	AK2	SCO2
		RAB9A	LINC00472	TSPYL2	PFKFB3	NASP
		BTN2A1	RPA2	GPRC5A	KCTD14	CLIC2
		NAA50	CEMIP	GRIPAP1	SEC11C	IL36RN
		MT1A	MID1	TMED10	SYNPO2	BBX
		RRAD	FBXO7	NDUFA4	TMEM171	CRTAC1
		SORBS2	HIF1A	LIPG	TNFSF9	FEN1
		TOMM7	AK2	DDX60	ART3	SERPINE1
		C5orf15	HS3ST3B1	MCTS1	NOD2	SYNPO2
		CLINT1	MSX1	TNFRSF10B	RBMS1	DUSP6
		IFI44L	ACSL4	NFKBIB	USP53	ADAMTS4
		PSMD12	MMP25-AS1	TOM1	WIPI1	TMEM189
		CHL1	SNX7	CAP2	BICC1	ZFP36L1
		MARK1	PRDM8	TMED5	PARP1	OTUD4
		SLC19A3	PSTPIP2	PRDX3	PSMB2	FADS3
		PAM	HMGB2	ATP1B3	ADAP1	SMCHD1
		PSMD11	ESCO2	EMC7	NECTIN2	MTATP6P1
		PSD4	UBC	TRIM5	ARHGAP28	MRAS
		TUSC1	SPTLC2	FUNDC1	LMAN1	PSTPIP2
		TPT1	ETS2	S1PR3	ITPRIP	TENT5A
		FOXO3	PTPRA	ZNF644	PTPRA	REC8
		HMGA2	C4orf46	FRMD4A	PROCR	IRF9
		WBP2	PRPS2	KANSL1L	SAMD4A	WWC1
		PPP3CC	ARHGAP29	LDLR	COL8A1	LGI2
		BCL6	SPATA13	RASD2	CCDC50	HPS3
		CREM	HNRNPU	HSD17B4	EMC7	LUCAT1
		MSX2	ADGRE5	DDX52	C19orf12	RRAS2
		HK2	FBXO5	COL16A1	TNFRSF1B	PLIN2
		MID1	RFWD3	COX6B1	AK4	PLPPR4
		RPL36AL	DENND1A	UBE2B	AL355607.2	HAS2
		MSC-AS1	L3HYPDH	POMP	CD83	SLFN12
		PINK1	TICAM1	PIEZO2	NGF	MSH6
		FRG1CP	SP140L	CDKN2B	SLFN11	TOMM7
		ATP5F1B	CEBPB	FOXO3	HOXC-AS2	TLR2
		SPPL2A	EHD1	CCT2	ADAMTS4	IGFBP1
		AMIGO2	EFCAB14	C17orf58	BATF3	RNF145
		IFI44	MICALL2	TMX4	LINC01524	H2AC6
		KDELR2	EGR1	IER3IP1	HNRNPD	PRDX3
		SDK1	RAD51	ERO1B	NFE2L1	CLSPN
		TOB1	VCP	RCSD1	SERPINA9	MYL6
		GXYLT1	DRAP1	ZNF24	ADAM12	ASPHD2
		TMX1	ETV6	HYAL2	STAMBPL1	LOXL3
		UNC50	FANCL	CDC42SE1	LINC01239	IL4R
		TMEM245	ARL6IP6	EML1	PSMB7	RAB9A
		LINC01239	ORC6	CNTNAP1	AC091806.1	SLC39A6
		UBE2B	PDIA6	SAR1A	NHLRC3	GAS1
		PSAP	H1-0	ABHD5	GASK1B	COL8A1
		PLAGL1	SAR1A	MAGEF1	PPP2R1B	AKT1
		NUFIP2	IGF1	MT1A	DDX23	IRS2
		GYPC	EPHA4	CDV3	MCFD2	TRIM26
		SEC62	CACHD1	NID2	HSPA1A	MT-ND1
		NKX3-1	TMEM200B	H2BC21	SLC16A4	BET1
		MOSMO	PGK1	SFRP2	REC8	MMADHC
		PYGO1	RFC4	OAS1	MCM6	TIFA
		ZNF697	MAOB	TBCA	BAZ2A	CAP2
		MSC	TMEM131L	ELOVL3	SNRPG	SPATS2L
		IDI1	LINC02381	DPY19L1	CARD16	PARP8
		AL050341.2	ADAM10	SEC23B	BMP6	CIAO2B
		SLC17A5	HPS3	TENM3	STK36	IFNAR2
		BZW1	MT-ATP6	DDX3X	TRIM44	NR2F1
		KRT10	PTPN1	TRANK1	ARF3	LGALS9
		IRS2	MSH2	YPEL2	TCF19	ELOVL7
		PSMA5	LOXL4	C8orf76	NUBP1	TMBIM6
		PRRX2	PARP8	PIGV	MAP2K3	ERP44
		COPB2	PANK2	AMTN	FBXO32	ADGRL4
		EIF1B	SMPD4	VPS13A	MMD	IER3IP1
		INSR	RIPK1	SNRPG	RNF24	RPL36AL
		ARHGAP28	APOBEC3F	PSMB5	APP	ARMC9
		PRKAR1A	BRCA1	KLHL42	FOXO3	DERL1
		GRAMD4	MCMBP	DESI1	MTHFD1	MAFB
		PPP2CA	KCTD14	DUSP5	DAXX	PI3
		CASD1	PCED1A	GABRB1	TMEM45A	NFE2L3
		EDF1	IL34	RBMS1	PTGIS	TMEM45A
		RHOU	PDLIM1	IGFBP7	SERPINE1	SNRPB2
		TGIF1	CENPI	ALG5	USP38	TRAM1
		OCIAD1	CEBPD	UBE2M	RIPK3	MRPS36
		SHISA2	RRAD	MRPS18C	E2F8	GPD2
		IFNE	SNAPC1	AGPAT4	MT-CO2	SERAC1
			LIN52	NOLC1	ZFP91	ZNF462
			RALB	MYDGF	GRIPAP1	OLFML1
			GCNT1	MIR1245A	BBX	DPYD
			SEC23B	EDEM1	MT-ND6	SNTB2
			MED24	MCFD2	EPG5	SDK1
			SAE1	LBP	AC007991.2	NECAP2
			RFLNA	TRIM47	DNAJB9	SDHA
			CDC25B	C1orf198	MMP10	PRRX1
			GASK1B	RPAP3	DHX58	COX7A2
			NKX3-1	JKAMP	HSPA5	TGOLN2
			NAGK	AL031674.1	ZC3H12C	AC083862.1
			KPNB1	WSB2	TSHZ3	PSAP
			PAQR4	TLE4	KLHL21	XRCC5
			IL4I1	BAG6	MRPS18C	MINPP1
			TPGS2	TOP1	KCNQ3	SNAPC1
			AP1M1	PRRC1	ELN	CSGALNACT1
			INSIG2	BMI1	CPXM2	LOXL4
			SERPINE2	TPST1	NABP1	PI4K2B
			MCUB	BHMT2	PHLDA2	ROBO1
			FN3KRP	IL15RA	LY75	MCM3
			CIR1	CTSO	DUSP1	LAPTM4A
			FADS3	TRIO	MT-CO3	CDV3
			A4GALT	PGM2L1	UBE2Z	HELLS
			AP1B1	ATP6V1H	ARHGEF10L	COX17
			CKAP2L	MPLKIP	CGNL1	SLCO3A1
			MRAS	IFT81	EDN1	BOC
			BLVRA	IFI44	SDK1	DHX36
			FUS	VPS37C	TMEM128	LCMT2
			TMEM158	CTSC	CX3CL1	SEMA4D
			DAXX	TMEM30A	CYB561	CDC6
			USP37	IRS1	B4GALT5	PLAAT3
			PRR16	SERINC2	HSPB11	EIF1AY
			LMCD1	KDM7A	RAB5IF	ATP6V0E1
			HNRNPD	KLF9	THEMIS2	TIAM2
			DUSP6	APH1B	GUCD1	IMPAD1
			STAT3	ELK1	FAM32A	AC009133.1
			TLE4	AC079949.2	KDM6A	UBE2B
			ARHGAP20	C16orf58	CANX	TRIB1
			USP33	PSMD6	PVR	PINK1
			MARCHF3	TMX2	REEP5	HEG1
			CBR3	PARP14	GINS3	FAM8A1
			SLC44A1	TANK	SH2D4A	VAPA
			RGMB	LINC00888	STS	LINC00968
			ATOX1	CCT7	HSP90B1	BAZ1A
			IL4R	C21orf91	TUSC1	AKR1A1
			CYB561	PVR	AC048341.2	SLC37A1
			ATP6V0E1	TMEM45A	RAB18	RMI2
			TRIB1	RNF144B	KLF7	CGAS
			IGFBP5	SEC62	STAT4	FYTTD1
			HSBP1	G3BP1	GTPBP1	ABHD2
			VIM	MINPP1	IFNAR2	MAPRE1
			UXS1	PAMR1	ARHGEF19	STARD13
			CYB5R3	JARID2	PTGES3P1	PHLDA1
			RFC3	RAB10	MSX2	APCDD1
			FAM189B	RPS6KA3	USP31	C3orf38
			CBLN3	ANTXR1	H2AC6	PREX1
			PXYLP1	ITGB8	ACBD5	MCM6
			PNPT1	DCP1A	HNRNPU	GBP7
			CLDN1	HECW2	SRRM2	CBR3
			CMAHP	CDK6	ARF4	FGD4
			S1PR2	MMP14	IFI16	VPS37C
			LYN	TMED1	TIMP1	PIK3CD
			TUBGCP3	C1orf122	NDUFA9	ENO1
			ANKRD33B	GORAB	CSGALNACT1	AC022034.1
			NAV2	UXT	NUP153	SLC22A1
			FIGNL1	CLMP	GK	SEC23B
			MSH6	ANKRD52	FAM120C	SUMO2
			TNFRSF10B	RPL36AL	MYO19	NECTIN2
			SCAND1	OAS2	KLHL42	PSMD11
			NOD2	TRIM56	ABHD2	HSPB11
			ELMO2	NEGR1	ADAM10	GART
			ASXL1	ABCC3	PTPRN2	GRB14
			NXT2	P3H1	AFF1	NACC2
			C3orf38	KIAA1191	TANK	GREM1
			XPNPEP1	CLPB	HIVEP2	TMEM123
			SZRD1	LYRM4	ALG2	LINC01239
			ATAD5	PNO1	EED	KREMEN1
			TRAPPC4	TBX2	CCDC127	TPM1
			MMD	IRGQ	OTUD4	PATL1
			LACTB	NAP1L5	ADAM19	PLPP1
			PTN	MRPS33	PHLDA1	VCP
			REC8	CISD2	SLC22A1	MACROH2A2
			JMJD6	DYNLRB1	ADAMTS1	SAP18
			FGD4	MYPOP	MMP25-AS1	CLDN23
			CNTLN	TTC8	PPP4R2	APBB2
			DOCK10	FRG1HP	RNF182	STAMBPL1
			PTGES3	SHISA2	LYSMD2	PIGV
			TLE1	PDGFRL	TBCA	FICD
			BRCA2	SELENOT	DDX24	TMEM199
			TMED9	PSMA5	BTN2A1	AK4
			AC009133.1	TMEM217	FAM20C	RHOU
			RGS20	BACE2	SRSF2	MT1X
			SLC4A4	PTS	ZFP36L1	SLAMF8
			CD2AP	TMEM254-AS1	TGFA	CCDC50
			CREB3	UBE2E1	SQSTM1	PRRG4
			TRIM44	HMGA2	PDLIM1	HLA-DPB1
			SRSF4	GOLGA2	FOSL2	UBA6
			EPAS1	ACADVL	ADH1B	ELMO2
			BACE2	MT-CO1	TMEM199	PHLDA2
			MAP2	LSM6	CIAO2A	PBX1
			LGI4	GNL2	PARP10	GTPBP1
			TRAF3	HSPE1	ATP1B3	USP53
			MAP7D1	EIF1AY	A4GALT	JADE2
			GNB4	RAB8B	RAB1AP1	ELF3
			LIF	RNF152	SEC23B	PGAM1
			GALNT2	GNA12	TENT5A	AC007991.2
			DOK1	ITGAV	PTPN12	TMEM50B
			ITPRIP	MT2P1	OSMR	MINDY2
			MXRA5	CNOT9	MT-ND1	SOCS1
			WDR76	IL34	SLC25A22	FAM124A
			KREMEN1	CP	UBA6	ACTB
			MAP2K2	PSMC4	TRAF3	PIEZO2
			SPOP	RNF150	AC099343.3	UBXN4
			RAN	ZBTB6	STARD7	MAP4K3-DT
			TLR2	GAB2	KIAA0930	IL7
			AC083862.1	ANKRD42	TLE4	PCDH17
			IBSP	SKIL	GOPC	NDUFAB1
			ANPEP	RPS19BP1	BCL9L	DGKG
			CCND1	FLRT3	TAF5L	C12orf57
			SLC16A7	MAPKAPK2	RBBP8	CPXM2
			GRK5	RILPL2	USP37	AJUBA
			TMEM87A	COA1	PLA2G4A	FAM126A
			OXSR1	SEC23IP	PTPRJ	SIK2
			HSPA1A	SIN3B	GYPC	GGT5
			MYBL1	AMFR	CNBP	TMSB10
			SNRPB	DGKD	GART	ATXN10
			CBX6	EPDR1	DTL	G0S2
			HNRNPAB	TBX3	TLN1	KCTD14
			BISPR	CTNNB1	XRCC5	PARP10
			FANCI	USP13	BTN2A2	ADAM17
			DECR1	GABARAPL2	SYT11	VWA8
			NEDD9	TOMM7	SHOX2	HLA-J
			AC079922.2	PSMD14	MIDN	CD55
			ABHD5	AC003092.1	SLC39A6	NFIL3
			NUP50	H6PD	MT1L	CCNE2
			DHX15	COX5A	BCAT1	EIF4A3
			PID1	ATP6V1D	DACT1	GRIP2
			RBBP8	PELO	AC093627.4	RB1
			CDT1	ZNF462	ATP6V0B	GNS
			DCP1A	TAB2	MT1X	IFI16
			GLIS3	WBP1L	VCP	TRIM8
			PPP1R12B	NFIL3	MT-ATP6	SELENOI
			GIMAP2	TNFRSF12A	MT-ND4L	CD70
			LYPD5	SYNC	H6PD	ITPRIP
			PSMF1	GLRX	BARD1	SYNC
			EMP2	SLC19A2	SDHA	LSS
			LINC00595	MARK1	TNFRSF12A	TIA1
			AC011997.1	USO1	DKK3	FTH1P11
			GINS2	TIMM17A	THOC2	TBC1D9
			NOLC1	TMEM171	NFKB1	SLC25A22
			CETN3	GRAMD1A	CXorf38	CYB561
			TMEM87B	INPPL1	VASN	MFSD2A
			SDF2	CFL2	SERAC1	SMCO4
			HSD3B7	TRPA1	SNRPA1	NGF
			LRCH2	NEXN	FBXO6	FMNL2
			CPT1A	B3GNT2	MMAA	PTPN1
			SEMA4D	BMS1	POM121L9P	NDFIP2
			TSKU	TAP2	CLDN23	FBLN5
			FAM43A		PHF13	GSDME
			C1orf198		CD55	TUT7
			KLF7		PI3	SLC22A3
			ZDHHC6		RBMS2	JUNB
			JPT2		GALNT1	TMEM87B
			KHSRP		L2HGDH	LSM6
			PPP1R10		ETV6	FMR1
			PREB		C3orf38	PTPRN2
			BBX		LRCH2	RHOG
			AL357054.4		ELOC	ALG2
			BAZ2A		SRRM1	PVR
			AP1S3		GGT5	TCIRG1
			CLIC2		NPC2	FAM20C
			ANKRD44		FRMD8	STAT6
			USP31		NFE2L3	SLC35A5
			NFKBIE		RB1	SELENOK
			TRIM37		KREMEN1	REEP5
			EZR		LIN52	PYCARD
			AC099343.3		MTG1	MCM7
			NUP85		RFC4	SPEF2
			TEX30		TRIM47	NAA20
			PSME3		SYNC	UHRF1
			SLC16A4		LBP	RBMS2
			PIEZO1		IFI27L1	PPP2CA
			SH2B3		CRTAC1	TNFRSF10B
			CPXM2		KYNU	SLFN11
			CHSY1		NCOA7	MMP10
			ACTN4		CALM2	CSRP1
			BTN2A2		PARP8	MRFAP1
			UNG		CXCL16	BCAT1
			SELENOI		AF117829.1	DCLK3
			NCAPG2		LDLR	FOSL1
			DKK3		VRK3	ARSJ
			POLR3D		STARD13	CAPZA2
			MAFF		COX17	CIAO2A
			CYP2U1		SOS1	PTPRE
			CKS1B		AL357054.4	EMP2
			CDCA4		IL7	AC022613.1
			SIRPA		PUM3	PTPRJ
			DIAPH3		ATG2A	UBR1
			TRPC4		PPP2CA	CACUL1
			IFI16		FYTTD1	PTPN12
			E2F1		TOP1	LINC02861
			PPP4R2		DNMT1	C2
			CNTNAP1		FICD	RBMS3
			PSMB4		AKR1C1	CREG1
			MYO19		HLA-DQA2	HAS1
			SMC1A		P4HA1	TMEM14C
			MMP1		CADM1	SELENOT
			SLC22A4		SDC4	GUCD1
			NUP93		SLC22A23	AC048341.2
			TMEM268		RBMS3	CD63
			MDM2		ARL6IP6	EED
			NUDT21		TRAPPC4	SFRP4
			NFKBIB		RTL6	CANX
			MACROH2A2		SEMA3F	RRAGA
			POP7		IL4I1	MAP4K3
			SMCO4		TMED10	CFD
			LRCH1		CPT1A	AC097451.1
			LDLR		VDR	SRF
			LRRN3		FBLN5	FAM110B
			ADGRF4		PSD4	ATXN7
			TPI1		MVP	CEP350
			IKBKE		CSTF3	TMEM59
			TRAF2		XPO6	PAX8
			RRAS		BECN1	MTHFD1
			ZNF703		DDX18	KLF5
			SLC38A10		RMDN3	AL603756.1
			TIMELESS		SLC22A3	TRAF3
			PPP2R2A		AL161421.1	TNFRSF9
			RAB20		SAR1A	B4GALT5
			STAP2		MFSD14A	TMEM208
			NABP1		NMT1	FZD7
			SCARA5		ZDHHC14	DAXX
			MTFR2		BDNF	MRPL44
			AC009549.1		GRIP2	EOGT
			UHRF1		TRMT6	UPP1
			STARD13		ILRUN	FGF13
			MRPL14		SP140L	MMAA
			TMCO4		UBE2D3	USP33
			YWHAH		FEN1	A2M
			SLC22A1		CTSC	RAB32
			H6PD		CASP8AP2	ATP6V1E1
			TMBIM6		POP7	GOPC
			APP		MANF	ETV6
			CTNNBL1		ELMO2	HNRNPA3
			HERC4		YWHAG	GNAI1
			EHMT2		JKAMP	AHCYL1
			TMEM106C		TMEM268	MDK
			PCBP1		NEXN	PFKFB3
			THSD4		TAF13	TSKU
			PSMD1		MACROH2A2	IL4I1
			G3BP1		MCMBP	RAB20
			ADGRL4		MID1	TRIM58
			MARCKSL1		RIPK1	AL138724.2
			NPTX1		SPR	ART3
			ITM2B		PSMB4	AP1M1
			SMAD6		ARSJ	HLA-DRB6
			SOCS1		SEC61G	GYG1
			SIGIRR		TRAM1	TRIM47
			MMP2		CDK5R1	ARNTL2
			SLC30A7		AL591895.1	RIPK1
			POLE3		GPR135	HIVEP2
			LPIN2		TAPBPL	TMED7
			HMGB1		MINDY2	LBP
			STX12		MT-ND4	EML1
			VRK3		MAP2K1	IFNGR2
			PRRC2C		CACUL1	SMIM13
			ITPK1		TRPA1	SSR4
			LYSMD2		WWC1	TUSC1
			SF3A1		RASSF8	OSBPL8
			LY75		LCMT2	TOR1A
			RAB1A		TMEM87A	AC009303.4
			MFHAS1		XRN2	ELOC
			ITGA1		MIS12	TGFBR1
			MDK		NUP62	GPX1
			LOXL3		MMADHC	HSPA1A
			ZNF462		GRINA	CAB39
			E2F8		RFC2	LINC00884
			AL591895.1		PPL	TMED1
			GRINA		RNF19B	TGFA
			ZNF24		UQCRFS1	MPLKIP
			GMPR		FTH1P11	CLIC3
			EOGT		ZBTB6	ZBTB21
			KAT2B		MESD	MRPL14
			STS		TEX29	GRK5
			SYNE2		URGCP	SP140L
			PRRG4		SUPT16H	FSTL1
			ACTR6		PANK2	CCNL1
			MFSD14A		CFL1	DACT1
			GADD45A		PHACTR2	FBXO6
			PTPRJ		DHRS12	TMEM132A
			GLE1		CIR1	CHI3L2
			FMR1		SNRPGP2	CISD2
			POLDIP3		TVP23B	TCIM
			B4GALT5		ATXN7	HOXC-AS2
			TMEM60		AKR1A1	TMEM128
			CIAO2A		LINC00884	NEDD4L
			DHTKD1		GDF6	TGIF1
			DUSP22		DOCK8	DENND3
			SPX		EFR3A	NAGK
			ERCC3		DHTKD1	C11orf58
			GUCY1B1		ELF4	NT5C3A
			TRIOBP		TNFRSF10B	ZC3H7B
			PITX2		BRCA1	ARID3A
			BBC3		C4orf3	MT2P1
			PSMB3		PSMD14	STS
			LASP1		ATOX1	AHI1
			NSD2		NR4A1	APH1B
			PI4K2B		GMPR	HLX
			PA2G4		PELO	GOLGA7
			TK1		PDCD5	ZBTB20
			PFKL		CPA4	KLHL5
			SOS1		LPXN	ITGB3
			THOP1		NOLC1	ODF3B
			FOSL1		MSL3	LRRC15
			PELI1		ABCC3	PALMD
			NDUFS2		PLPP1	SH2B3
			AC022613.1		ORC6	EPG5
			PFN1		PAX8-AS1	DGLUCY
			DENND5A		CHSY1	IRS1
			DHRS12		SELENOK	UBC
			MTMR9LP		SELENOI	MSC-AS1
			VPS37C		FMNL1	C1orf198
			TGFBR2		AC009303.4	ATP5MD
			CUL4B		PPFIBP2	TLE4
			PRKD3		CD70	STAT3
			SP140		ADAM17	RNF149
			RAB31		AL138724.2	ARF1
			CACYBP		MTMR9LP	ARGLU1
			ZDHHC14		CLIC3	TRIO
			SFT2D2		TGOLN2	LEPROT
			RNF34		TMEM119	TMEM119
			NFATC4		BRI3BP	PUM3
			RMI1		KIF21A	CSTB
			GGCX		MRPL32	CNBP
			MLLT3		BMP2	YTHDF2
			RB1		AC009133.1	MCCC2
			KCNK2		CREBZF	CPA4
			CASP10		ARNTL2	HSPE1
			TSHZ2			AP3S1
			MFSD5			CHCHD3
			PSMB1			SPPL2A
			RNF150			MRPL32
			CLIC6			DDB1
			PEAK1			HNRNPDL
			NTNG2			TMEM62
			HLA-F-AS1			RAPGEF2
			PDZRN3			TRIM44
			KIAA0040			HTATIP2
			PLA2G4A			AIDA
			EPB41L4A			CHSY1
			SLC37A3			TMEM87A
			AHR			BICC1
			NUP205			KCNQ3
			LPXN			LRCH2
			C11orf68			RAC1
			PHACTR1			STARD4
			AAGAB			S1PR2
			MBOAT1			AFF1
			ZWILCH			VDR
			MPDU1			TBX2
			CHMP4B			LPAR1
			PRELID1			AC068989.1
			GRB7			ADAP1
			RBM47			GPM6B
			ASAP1			DEFB1
			PKMYT1			SLC25A12
			BMPER			SPATA13
			ERP44			DENND1A
			SYCP2			H2BC21
			TMBIM1			TMEM268
			FRMD8			TBCA
			CNOT6			IDS
			CCDC82			PPM1K
			PUM3			CXCL16
			PHRF1			IKBKE
			TMUB2			CIR1
			TNFRSF9			CARD16
			TMEM150C			RRM1
			RBM26			SFXN1
			ADH1B			CRYBG1
			SUPT16H			DCP1A
			RTF1			PSD4
			MRPL44			ALPK1
			SAT1			LINC01524
			SOCS3			C21orf91
			S100A11			SNRPA1
			NOP9			PCBP1
			CDC37			RBM26
			PPP3R1			ATP6V1D
			MIS12			PRKAR2B
			N4BP2L1			SHOX2
			AP5B1			UEVLD
			ANXA1			MYDGF
			GORAB-AS1			SRP19
			TAOK3			COX6C
			RIPOR2			RAB5IF
			IFI27L1			CALM1
			FMNL2			USP37
			CNOT9			PDXK
			C1orf112			CCDC82
			STX4			CX3CL1
			GLRX			SDHC
			TMEM123			SLC22A23
			CCNE1			UNC93B1
			PLXNB2			SPTLC2
			STEAP2			CDC42-IT1
			AL138756.1			SERPINA9
			LATS2			GIMAP2
			NSUN5			AMIGO2
			TUBG1			AC069528.2
			AC069528.2			AL391840.3
			TMEM11			MID1
			AURKB			RBM43
			MND1			DHX15
			FAM124A			UBE2D3
			SNRPD1			ENO2
			SGTA			USP42
			TFRC			CCDC117
			PPP2CA			AAGAB
			DUSP2			MT-CO3
			ADGRG6			AC091806.1
			NUBP1			CIPC
			NOM1			CSRNP2
			MIDN			SAR1A
			STAMBPL1			LRCH1
			RANBP1			WBP2
			RILP			UXT
			C15orf48			HDAC1
			BOC			MTHFD2L
			THUMPD1			MAML2
			CXCL16			DUSP12
			BCL9L			TPST1
			MGRN1			AC002480.2
			RIPK3			DOK6
			ANP32E			SFT2D2
			SERAC1			AL078604.2
			CDC42SE2			GABARAPL1
			LINC00968			TMEM132B
			DDIAS			HIGD1A
			C1orf21			ASAP1
			ZNF22			MRPL47
			ADAMTSL3			ADAM19
			ZFPM2			AC015911.3
			HSPB11			DENND10
			LINC02861			LYPD6
			PHACTR4			NOP10
			TMED1			VRK2
			H2AZ2			NUP153
			SELENOK			CSTF3
			CPM			AL139220.2
			AIDA			INSR
			FKBP5			MOXD1
			NSUN2			TMEM138
			GRB14			MTCH1
			SPPL2A			FAM107A
			NEMP2			PPIA
			MAP2K3			MARCKSL1
			CITED2			SPTSSA
			DGKH			TTC30A
			SYNGR2			AMFR
			APLN			BCL2A1
			LARP7			NUP62
			ANKIB1			JUND
			DHFR			NNT-AS1
			EXO1			TENT4B
			PRKX			SPX
			FBXO6			PAFAH1B2
			YEATS2			KIAA0930
			PSMC1			RIPK3
			LMAN2			CD164
			DPP4			ACER3
			BIRC2			DAZAP2
			PTGIR			SLC44A1
			LMNB1			SDF2
			TLE5			UBXN1
			STX11			MKRN1
			TMEM30B			TM9SF4
			RMC1			AL138756.1
			RABGGTA			TAPBPL
			YTHDF2			UXS1
			SLC16A3			TMEM51
			FRMPD4			AC093627.4
			XPO6			Z95118.2
			GREM1			BEX1
			NSMCE4A			XBP1
			WDR90			RTTN
			ACBD5			COPB2
			SMC2			BCL6
						ZPLD1
						ATAD2
						KANSL1L
						MORC3
						TOE1
						FADS1
						DPP4-DT
						RPS6KA3
						CCL3
						ALG9
						SRSF7
						VASN
						TM7SF2
						RPS6KC1
						BRI3
						RASSF8
						ITFG1
						CLPTM1L
						PSMB1
						CTNNAL1
						PNRC1
						IFI27L1
						NOLC1
						SEM1
						RAB18
						GRIPAP1
						WDR11
						ACP2
						PSMG2
						L2HGDH
						RILPL2
						WASHC2A
						PRKD3
						TCEAL9
						TMEM170A
						PANK2
						AC083837.1
						GAREM2
						SYNGR2
						SEH1L
						XIAP
						FAM3C
						CHPT1
						FBXO4
						RBBP7
						SLC30A5
						ENTR1
						SRSF4
						FOSL2
						CMAHP
						COX6B1
						GABARAPL2
						RAB28
						OSTM1
						ZNF207
						BARD1
						TNIP3
						ROMO1
						MAGT1
						CPEB3
						ADGRE5
						ZNF503
						NDUFB4
						HSBP1
						CHEK2
						UBQLN2
						PF4
						BRD2
						IQCK
						SLC9A9
						EID1
						ASAH2B
						RIPOR2
						XPO6
						EDEM3
						PDIA4
						ZFX
						WFDC21P
						PYURF
						BTN2A2
						AOX1
						SSPN
						C18orf25
						AL360178.1
						WDR45B
						NCOA4
						MMP25-AS1
						DAG1
						RAB24
						PHC2
						AC006994.1
						ETAA1
						SLC1A2
						FAM174A
						GNB4
						AL031651.2
						CITED2
						TMED10
						TAF5L
						MITD1
						AC021321.1
						LINC01358
						AC040970.1
						FOXO3
						NUBP1
						AC105749.1
						MT-ATP6
						TM2D2
						NDUFB5
						ATP2C1
						FCRLA
						TFAP2A-AS1
						COX7C
						COQ8A
						POLR3D
						TM9SF2
						MLEC
						PHACTR1
						RBMS1
						CYC1
						IL1RL1
						NFKB2
						FPR1
						BCOR
						USP38
						SRSF10
						STARD7
						PISD
						DERA
						PSEN2
						SRRM2
						CTHRC1
						WDR76
						C11orf68
						BAZ2A
						PPBP
						AAMP
						Z95114.3
						PRKD1
						FTH1P10
						SMARCA5
						QPCT
						THBS1
						SERINC1
						EDEM2
						DOCK4
						PSMB6
						ELOVL2
						TAB2
						LPIN2
						SMAD3
						TMEM109
						CDC25A
						USB1
						PDLIM4
						SMIM3
						PTBP1
						LGALS3
						NUDT5
						RAP2C
						SOCS3
						LONRF1
						AL589743.1
						DTL
						URGCP
						SPG21
						OCIAD1
						RHOQ
						EXOC2
						COX7B
						ACYP1
						FBXO7
						RPSA
						WASF3
						AC025580.2
						LDLR
						UBA3
						SCPEP1
						LRP10
						FTH1P20
						AC068722.2
						GAS6
						NEMP2
						AL357054.4
						PELO
						ITGB2-AS1
						EXOSC3
						LINC01597
						UNC50
						NEK7
						B3GALT4
						GRAMD2B
						LINC00623
						RHCG
						SERF2
						YIPF3
						RDH14
						TVP23B
						NME3
						WHAMM
						CTTNBP2NL
						HNRNPA2B1
						PIEZO1
						SRP54
						RELA
						HARS1
						SCAMP3
						ISOC1
						GNG12
						LAMB3
						ZWINT
						POLR2K
						SUCO
						RCSD1
						SLC25A30
						LRIG3
						AIFM2
						PAMR1
						NABP1
						ME2
						SOCS6
						RBM18
						AXL
						ABAT
						NRIR
						PTS
						SLC38A10
						CHMP4B
						KCNE5
						LCTL
						SUMO3
						CCDC146
						CXorf38
						WDR45
						KEAP1
						APOBEC3F
						MCM4
						AL158825.2
						GINS2
						LINC00472
						PIK3AP1
						LMLN
						SMIM25
						DDX52
						BDNF
						MXRA5
						VMP1
						PTPRK
						GDF6
						RNF138
						GASK1B
						C1QBP
						SRSF3
						CCND3
						ZNF644
						PSMB10
						DBNL
						FBXO9
						DNMT1
						AC099343.3
						BTBD6
						AFF4
						PLEKHA3
						SKIV2L
						FAM83H
						PXYLP1
						PROCR
						NPLOC4
						HNRNPD
						SOAT1
						FDX1
						TLK2
						AC109347.2
						GPR37L1
						SLC4A4
						TMEM245
						TOR1AIP1
						SEC24A
						RGS20
						APOBEC3C
						TWSG1
						B3GNT2
						FBXO42
						MIER2
						PTMA
						NMT1
						FAM177A1
						MRPS21
						DDO
						DDX23
						RAF1
						RCHY1
						MZF1-AS1
						RRN3P3
						B4GALT3
						RTL6
						RBX1
						ZNF385A
						BISPR
						SECISBP2
						AK2
						ZNF367
						AL118506.1
